# Bacteriophage genome-wide transposon mutagenesis

**DOI:** 10.1101/2025.11.23.690004

**Authors:** Alex Chan, Wearn-Xin Yee, Deepto Mozumdar, Claire Kokontis, Matias Rojas-Montero, Li Yuping, Ying Yang, Joseph Bondy-Denomy

## Abstract

Bacteriophages have genomes that span a wide size range, are densely packed with coding sequences, and frequently encode genes of unknown function. Classical forward genetics has defined essential genes for phage replication in a few model systems but remains laborious and non-scalable. Unbiased functional genomics approaches are therefore needed for phages, particularly for large lytic phages. Here, we develop a phage transposon sequencing (TnSeq) platform that uses the *mariner* transposase to insert an anti-CRISPR selectable marker into phage genomes. CRISPR-Cas13a–based enrichment of transposed phages followed by pooled sequencing identifies both fitness-conferring and dispensable genes. Using the *Pseudomonas aeruginosa*-infecting nucleus-forming jumbo phage ΦKZ (280,334 bp; 371 predicted genes) as a model, we show that ∼110 genes are fitness-conferring via phage TnSeq. These include conserved essential genes involved in phage nucleus formation, protein trafficking, transcription, DNA replication, and virion assembly. We also isolate hundreds of individual phages with insertions in non-essential genes and reveal conditionally essential genes that are specifically required in clinical isolates, at environmental temperature, or in the presence of a defensive nuclease. Phage TnSeq is a facile, scalable technology that can define essential phage genes and generate knockouts in all non-essential genes in a single experiment, enabling conditional genetic screens in phages and providing a broadly applicable resource for phage functional genomics.
