## Supplemental Table 1 for "Bacteriophage genome-wide transposon mutagenesis"

Oligo name	Sequence	Role
086_F	gggtggtgcatacacatcctttacagt	Construction of CRISPR-Cas13 guides for escaper isolation
086-Start_Fwd	tttaacatgagacatgggtttaacaattcgagctcggtacccggg	Construction of CRISPR-Cas13 guides for escaper isolation
086-Start_Rvs	acccatgtctcatgttaaagttttagtcctctttcatatagaggtagtctcttacatgga	Construction of CRISPR-Cas13 guides for escaper isolation
088_R	gtgatggtagcgaaacaccattccaga	Construction of CRISPR-Cas13 guides for escaper isolation
099-start-fwd	aagttcttcatcttcaattgttaaaattcgagctcggtacccggg	Construction of CRISPR-Cas13 guides for escaper isolation
099-start-rvs	aattgaagatgaagaacttgttttagtcctctttcatatagaggtagtctcttacatgga	Construction of CRISPR-Cas13 guides for escaper isolation
119-start-fwd	aacttgggtcattgtgaaagtaccaattcgagctcggtacccggg	Construction of CRISPR-Cas13 guides for escaper isolation
119-start-rvs	tttcacaatgacccaagttgttttagtcctctttcatatagaggtagtctcttacatgga	Construction of CRISPR-Cas13 guides for escaper isolation
162_F	ctaatgatcccaccaattgggactaaaggg	Construction of CRISPR-Cas13 guides for escaper isolation
162_R	tcgccaccttgcttgaagtttgaac	Construction of CRISPR-Cas13 guides for escaper isolation
177-start-fwd	ttgggtttctttacagaacattttaattcgagctcggtacccggg	Construction of CRISPR-Cas13 guides for escaper isolation
177-start-rvs	gttctgtaaagaaacccaagttttagtcctctttcatatagaggtagtctcttacatgga	Construction of CRISPR-Cas13 guides for escaper isolation
179_F	caacactaaatgccagtcgaccatcg	Construction of CRISPR-Cas13 guides for escaper isolation
179_R	ctttgggcaatgttaccttcttggcc	Construction of CRISPR-Cas13 guides for escaper isolation
179mid_Fwd	tacgggtagcccattcaaggtttgaattcgagctcggtacccggg	Construction of CRISPR-Cas13 guides for escaper isolation
179mid_Rvs	cttgaatgggctacccgtagttttagtcctctttcatatagaggtagtctcttacatgga	Construction of CRISPR-Cas13 guides for escaper isolation
303_F	cttcgctccattacgtaaacgggga	Construction of CRISPR-Cas13 guides for escaper isolation
303_R	ccctcccttaattgggagggtgttattc	Construction of CRISPR-Cas13 guides for escaper isolation
303-Start_Fwd	cattttattcatgtctactctctcaattcgagctcggtacccggg	Construction of CRISPR-Cas13 guides for escaper isolation
303-Start_Rvs	agtagacatgaataaaatggttttagtcctctttcatatagaggtagtctcttacatgga	Construction of CRISPR-Cas13 guides for escaper isolation
del092_R	aagcatcgtaattctcaagcgcgg	Construction of CRISPR-Cas13 guides for escaper isolation
del093_F	gctcttgctggtttagtcagagtaatggg	Construction of CRISPR-Cas13 guides for escaper isolation
del097_F	cgcgtattggagacagtagttgatggg	Construction of CRISPR-Cas13 guides for escaper isolation
del097_R	cgacgggttacagattcgtatacatcagg	Construction of CRISPR-Cas13 guides for escaper isolation
gp072Start-1_Fwd	aactcttcattcatcgcatctcccaattcgagctcggtacccggg	Construction of CRISPR-Cas13 guides for escaper isolation
gp072Start-1_Rvs	atgcgatgaatgaagagttgttttagtcctctttcatatagaggtagtctcttacatgga	Construction of CRISPR-Cas13 guides for escaper isolation
gp095-Cleavage_Fwd	ctctttaatatcctcagttgaaataattcgagctcggtacccggg	Construction of CRISPR-Cas13 guides for escaper isolation
gp095-Cleavage_Rvs	aactgaggatattaaagaggttttagtcctctttcatatagaggtagtctcttacatgga	Construction of CRISPR-Cas13 guides for escaper isolation
gp097-Cleavage_Fwd	gctattaaatgattctagtgaagtaattcgagctcggtacccggg	Construction of CRISPR-Cas13 guides for escaper isolation
gp097-Cleavage_Rvs	actagaatcatttaatagcgttttagtcctctttcatatagaggtagtctcttacatgga	Construction of CRISPR-Cas13 guides for escaper isolation
gp097-Start_Rvs	gatggtaaatattcacaaagttttagtcctctttcatatagaggtagtctcttacatgga	Construction of CRISPR-Cas13 guides for escaper isolation
gp097-Start-1_Fwd	tttgtgaatatttaccatcatgttaattcgagctcggtacccggg	Construction of CRISPR-Cas13 guides for escaper isolation
gp162-dual-guide_G-block	ttttatcgcaactctctactgtttctccatgtaagagactacctctatatgaaagaggactaaaacactgtttttttcttagccattttagtaagagactacctctatatgaaagaggactaaaacagtttccagtagtgcggtggcatcaattcgagctcggtacccggggatcctcta	Construction of CRISPR-Cas13 guides for escaper isolation
gp163-dual-guide_G-block	ttttatcgcaactctctactgtttctccatgtaagagactacctctatatgaaagaggactaaaactagttctgcatatgtggacattatgtaagagactacctctatatgaaagaggactaaaactaagatattcaatgcttgtctactaattcgagctcggtacccggggatcctcta	Construction of CRISPR-Cas13 guides for escaper isolation
gp71-73_F	cgcaaatgatgcaactcatgggca	Construction of CRISPR-Cas13 guides for escaper isolation
gp71-73_R	ccatggctttagatgttactcggcca	Construction of CRISPR-Cas13 guides for escaper isolation
oAWC004	aattcgagctcggtacccgg	Linearization of CRISPR-Cas13 guide vector
oAWC021	ttcaacatagttcccttcaagagcgatacaac	Linearization of transposase vector
oAWC024	gttttagtcctctttcatatagaggtagtctcttacca	Linearization of CRISPR-Cas13 guide vector
oAWC045	ttaatttagctcctcttttaaaatttgtttgctgtg	For checking acr insertion
oAWC046	tccgttcgctcccgatacga	For checking acr insertion
oAWC047	cttatgtgagcaaaaggccag	Linearization of transposon vector
oAWC048	ctagcttatcggccagcctc	Linearization of transposon vector
oAWC067	tcacactttgctatgccatagcatttttatccataagattagcggatcctacctgacgctttttatcgcaactctctactgtttctccatgtaagagactacctctatatgaaagaggactaaaactccagctcacggcttaagatcagcgtaagagactacctctatatgaaagaggactaaaacattcaattgatcgccgtcaaaatcaattcgagctcggtacccggggatcctctagagtcgacctgcaggcatgcaagcttggcactggccgtcgttttacaacgtcgtgactgg	For constructing CRISPR-Cas13 construct with dual crRNA guides
oAWC088	ggtacctcgcgaaggccttg	Linearization of transposase vector
oAWC093	cgctcttgaagggaactatgttgaaggcgggtcgggcggctcggactataaggaccacgacggagactacaaggatcatgatattgattacaaagacgatgacgataagtaaggtacctcgcgaaggccttgcaggc	Cloning transposase-FLAG
oAWC103	tcacactttgctatgccatagcatttttatccataagattagcggatcctacctgacgctttttatcgcaactctctactgtttctccatgtaagagactacctctatatgaaagaggactaaaaccgagaccacgtacgtacggtctccgtaagagactacctctatatgaaagaggactaaaacagaagagcgctcttcaaattcgagctcggtacccggggatcctctagagtcgacctgcaggcatgcaagcttggcactggccgtcgttttacaacgtcgtgactgggaaaacac	Construction of CRISPR-Cas13 dual guide vector
oAWC122	ggccttttgctggccttttgctcacataagtaacaggttggctgataagtccccggtctctagagattcccgggatccgtcgacctgcaggcatgcaagctttatgcttgtaaaccgttttgtgaaaaaatttttaaaataaaaaaggggacctctagggtccccaattaattagtaatataatctattaaaggtcattcaaaaggtcatccaccggatcagcttagtaaagccctcgctagattttaatgcggatgttgcgattacttcgccaactattgcgataacaagaaaaagccagcctttcatgatatatctcccaatttgtgtagggcttattatgcacgcttaaaaataataaaagcagacttgacctgatagtttggctgtgagcaatta…	Construction of V1 transposase plasmid
oAWC123	ggccttttgctggccttttgctcacataagtaacaggttggctgataagtccccggtctctagagattcccgggatccgtcgacctgcaggcatgcaagctttatgcttgtaaaccgttttgtgaaaaaatttttaaaataaaaaaggggacctctagggtccccaattaattagtaatataatctattaaaggtcattcaaaaggtcatccaccggatcagcttagtaaagccctcgctagattttaatgcggatgttgcgattacttcgccaactattgcgataacaagaaaaagccagcctttcatgatatatctcccaatttgtgtagggcttattatgcacgcttaaaaataataaaagcagacttgacctgatagtttggctgtgagcaatta…	Construction of V2 transposase plasmid
oAWC186	ggccttttgctggccttttgctcacataagtaacaggttggctgataagtccccggtctctagagattcccgggatccgtcgaccccagcagttgttaacggatctgttgtaaaccgttttgtgaaaaaatttttaaaataaaaaaggggacctctagggtccccaattaattagtaatataatctattaaaggtcattcaaaaggtcatccaccggatcagcttagtaaagccctcgctagattttaatgcggatgttgcgattacttcgccaactattgcgataacaagaaaaagccagcctttcatgatatatctcccaatttgtgtagggcttattatgcacgcttaaaaataataaaagcagacttgacctgatagtttggctgtgagcaatta…	Construction of V2 transposase plasmid
oAWC190_YL001	/5phos/gatcggaagag/3ddc/	Sequencing
oAWC191_YL002	agcggcaatttcacacaggacaagcagaagacggcatacgagatnnnnnnnnagtggtgactggagttcagacgtgtgctcttccgatc*t	Sequencing
oAWC192_YL003	agcggcaatttcacacaggacaagcagaagacggcatacgagatnnnnnnnntcaggtgactggagttcagacgtgtgctcttccgatc*t	Sequencing
oAWC194_YL004	agcggcaatttcacacaggacaagcagaagacggcatacgagatnnnnnnnnacgagtgactggagttcagacgtgtgctcttccgatc*t	Sequencing
oAWC195_YL005	agcggcaatttcacacaggacaagcagaagacggcatacgagatnnnnnnnnctcagtgactggagttcagacgtgtgctcttccgatc*t	Sequencing
oAWC196_YL006	agcggcaatttcacacagga	Sequencing
oAWC197_YL032	ttcgcccagcttctgtatggaa	Sequencing
oAWC198_YL033	gcataaagcttgcatgcctgca	Sequencing
oAWC199_YL009	caagcagaagacggcatacgag	Sequencing
oAWC200_YL034	aatgatacggcgaccaccgagatctacactgccagtccactacactctttccctacacgacgctcttccgatctctagagaccggggacttatcagc	Sequencing
oAWC201_YL035	aatgatacggcgaccaccgagatctacacggattggtgaacacactctttccctacacgacgctcttccgatctctagagaccggggacttatcagc	Sequencing
oAWC202_YL036	aatgatacggcgaccaccgagatctacacaagtgcctcttgacactctttccctacacgacgctcttccgatctctagagaccggggacttatcagc	Sequencing
oAWC203_YL037	aatgatacggcgaccaccgagatctacaccatgcagatcgtacactctttccctacacgacgctcttccgatctctagagaccggggacttatcagc	Sequencing
oAWC224	tacttcgcctgtaaactgcgtg	Sequencing
WX_016	aagcttggcactggcc	Linearization of pHERD30T
WX_017	ggtatgtatatctccttcttaaagttaaac	Linearization of pHERD30T
WX_376	gtttaactttaagaaggagatatacataccatgtttggtaaacatttcgaacg	Cloning nlp1 on p30T vector
WX_377	cgttgtaaaacgacggccagtgccaagcttttaagcttttgctttagctagttc	Cloning nlp1 on p30T vector
WX_394	ctaccatgctatttaagagctttaaataataac	For checking orf2 deletion
WX_395	cttaggccagaatttacaagatacttc	For checking orf2 deletion
WX_402	gctaatcagttagataaagtaaaagatacttc	For checking orf95 deletion
WX_403	ccaatacgcgtaagtgagataac	For checking orf95 deletion
WX_411	gcagtacctattaagaaagatgatagatttag	For checking orf93 deletion
WX_412	gataagcttatcaattgattctaatgtaacg	For checking orf93 deletion
WX_413	cggatctacatgaagttgaagttg	For checking orf93 deletion
WX_414	ctgcttttaaagcagctggtg	For checking orf184 deletion
WX_415	gccaagatgtgaagtcagttc	For checking orf184 deletion
WX_416	ctatgcaaggtatttatggccatg	For checking orf184 deletion
WX_417	gtataacctatccttagttcgagaatctaatac	For checking orf39 deletion
WX_418	aatgcgatttgaaacgaggaac	For checking orf39 deletion
WX_419	ggtgaagtagttgtaagtgtgg	For checking orf39 deletion
WX_420	gatcactgaacctaaagaggatttttaag	For checking orf241 deletion
WX_421	cgtacgtagatcaatcgctagtg	For checking orf241 deletion
WX_422	gttgagattccatcaatagctgaaataaatatc	For checking orf241 deletion
WX_Gb135	ggccttttgctggccttttgctcacataagtaacccactatgtacccttaggttttattttatcaacaatatagcttaaaatagaaatatacctaagtgctttttactatactactattatttatcggagttaattaagaatgtctttttatctaccgaaatacaccgatccaattgaagcaatcgaatggaaaaagaacggtgatatacctggtgatggcgttatcaataatatcaaccaaggtgctattgttggttatgctatacctactaaagagtctactcttagtaatgcgatttgcccattatgtaatctaactgaatctagtcatggtattttacgtgtaggcccagataaagataaaattgtctgtccgggtgattttattattttaattc…	For orf2 deletion
WX_Gb136	ggccttttgctggccttttgctcacataaggtaatagtaaacttatattccagaaagataaatatgctccacgacttggtgaagataaacatggtgatggtccagatacaatcacgatcgagccaaggccgcctgttgaagtgcgtaaaacattagaagttaataaagaagctattcgtcgtttaggtgatctatttaaagctgaaaaagatgtccttgaacaactgaagaaggttgcacagggcattgaggacatggagctacgtaggtctaaagctatttggaaaggtgctcgtgatgatgcaaatgagattatatctttagttaatggctttattaccgatatgtcaccagaatacgcaacactaattagttacctattacatattgcaaagcaac…	For orf95 deletion
WX_Gb144a	ggccttttgctggccttttgctcacataagttaggaataaaagataattatttttcgaatagttgcactaacgtgtatcatgaactaagtgatattatcaaaaagcttgaacatagtgataaactatatcaaacagattatcaaaactttattattgataaagtaactagtcattttaaagatgtattgtattcggctggttatgcaatcagtgatatttataagtacactgattctaaagtagttaatgtagataaaaatggactattgataggtatgagcattaccaattatagcttccataataaggatgaaccaattaggactattggtttttcattaattgataaaaccgaatgttgtgttggaaaatctgaaactattaaaaagtttgatgtt…	For orf244 deletion
WX_Gb144b	ttcacaaaacggtttacaacagatccgttaatggtctggacaagcttcactattgaaaagctacttgtataataagagcccttcggggctctttctatttcgcaattaggtatctgtattaaatggataagtatcctattctacaagctatgtctaaagaagaggcatttagacttttagacatacaaggtgagtttagaaaaactcaaatgaaagaaaggtattggaatgaggaaactggtctatggtggtgggaacaacatcccgatgtgaaattaaggatagttgccgcctgcaatagatggaaggatgtttatttcattgcagcgaggcattcatcaatcataatgactcaacaacagctaatgtatggtggtcttaaggtattgcatgaatatg…	For orf244 deletion
WX_KZ_qPCR_15F	aaagaagaagcaatccgcc	For qpcr
WX_KZ_qPCR_15R	caatgagtagaccagccatacc	For qpcr
WX_Q234F_rpoD	gggcgaagaaggaaatggtc	For qpcr
WX_Q234R_rpoD	caggtggcgtaggtggagaa	For qpcr
Consensus early promoter (not an oligo)	tatattaaaaaaaatttaagatgtatattacaaatgtg
