## Supplemental Table 2 for "Bacteriophage genome-wide transposon mutagenesis"

locus_tag	gene_name	ncrna	start	end	strand	read_count	ins_index	gene_length	ins_count	fcn
AF399011_-1_279782_280171	AF399011_1_279782_280171	0	279782	280171	-1	2210	0.025641026	390	8	PHIKZ001
AF399011_-1_279234_279818	AF399011_1_279234_279818	0	279234	279818	-1	20005	0.029850746	585	14	PHIKZ002
AF399011_-1_278753_279259	AF399011_1_278753_279259	0	278753	279259	-1	4	0.002457002	507	1	PHIKZ003
AF399011_-1_278232_278753	AF399011_1_278232_278753	0	278232	278753	-1	1603	0.014354067	522	6	PHIKZ004
AF399011_-1_277711_278115	AF399011_1_277711_278115	0	277711	278115	-1	11988	0.021538462	405	7	PHIKZ005
AF399011_-1_277101_277616	AF399011_1_277101_277616	0	277101	277616	-1	6611	0.019323671	516	8	PHIKZ006
AF399011_-1_276847_277083	AF399011_1_276847_277083	0	276847	277083	-1	4721	0.02617801	237	5	PHIKZ007
AF399011_-1_276632_276844	AF399011_1_276632_276844	0	276632	276844	-1	417	0.01754386	213	3	PHIKZ008
AF399011_-1_276198_276389	AF399011_1_276198_276389	0	276198	276389	-1	0	0	192	0	PHIKZ009
AF399011_-1_275856_276116	AF399011_1_275856_276116	0	275856	276116	-1	873	0.019138756	261	4	PHIKZ010
AF399011_-1_275616_275765	AF399011_1_275616_275765	0	275616	275765	-1	38	0.008333333	150	1	PHIKZ010.1
AF399011_-1_275264_275605	AF399011_1_275264_275605	0	275264	275605	-1	2516	0.01459854	342	4	PHIKZ011
AF399011_-1_274860_275258	AF399011_1_274860_275258	0	274860	275258	-1	659	0.009345794	399	3	PHIKZ012
AF399011_-1_274279_274686	AF399011_1_274279_274686	0	274279	274686	-1	1422	0.018292683	408	6	PHIKZ013
AF399011_-1_273017_274129	AF399011_1_273017_274129	0	273017	274129	-1	4745	0.015712682	1113	14	PHIKZ014
AF399011_-1_271910_272911	AF399011_1_271910_272911	0	271910	272911	-1	4003	0.011221945	1002	9	PHIKZ015
AF399011_-1_271418_271897	AF399011_1_271418_271897	0	271418	271897	-1	1739	0.010416667	480	4	PHIKZ016
AF399011_-1_271217_271360	AF399011_1_271217_271360	0	271217	271360	-1	5949	0.077586207	144	9	PHIKZ016.1
AF399011_-1_270796_271188	AF399011_1_270796_271188	0	270796	271188	-1	2134	0.012698413	393	4	PHIKZ017
AF399011_-1_270404_270733	AF399011_1_270404_270733	0	270404	270733	-1	696	0.011363636	330	3	PHIKZ018
AF399011_-1_270166_270375	AF399011_1_270166_270375	0	270166	270375	-1	2350	0.017857143	210	3	PHIKZ019
AF399011_-1_269823_270080	AF399011_1_269823_270080	0	269823	270080	-1	558	0.019230769	258	4	PHIKZ020
AF399011_-1_269341_269676	AF399011_1_269341_269676	0	269341	269676	-1	0	0	336	0	PHIKZ021
AF399011_-1_268770_269333	AF399011_1_268770_269333	0	268770	269333	-1	2749	0.011061947	564	5	PHIKZ022
AF399011_-1_268350_268766	AF399011_1_268350_268766	0	268350	268766	-1	999	0.011940299	417	4	PHIKZ023
AF399011_1_267999_268139	AF399011_1_267999_268139	0	267999	268139	1	305	0.017699115	141	2	PHIKZ024.1
AF399011_1_267799_267927	AF399011_1_267799_267927	0	267799	267927	1	0	0	129	0	PHIKZ024.2
AF399011_1_265598_267751	AF399011_1_265598_267751	0	265598	267751	1	0	0	2154	0	PHIKZ025
AF399011_1_263800_265458	AF399011_1_263800_265458	0	263800	265458	1	0	0	1659	0	PHIKZ026
AF399011_1_261107_263803	AF399011_1_261107_263803	0	261107	263803	1	0	0	2697	0	PHIKZ027
AF399011_1_260128_261090	AF399011_1_260128_261090	0	260128	261090	1	0	0	963	0	PHIKZ028
AF399011_-1_257912_259999	AF399011_1_257912_259999	0	257912	259999	-1	0	0	2088	0	PHIKZ029
AF399011_-1_256999_257880	AF399011_1_256999_257880	0	256999	257880	-1	0	0	882	0	PHIKZ030
AF399011_-1_256817_256999	AF399011_1_256817_256999	0	256817	256999	-1	0	0	183	0	PHIKZ030.1
AF399011_-1_255493_256689	AF399011_1_255493_256689	0	255493	256689	-1	2722	0.013555787	1197	13	PHIKZ031
AF399011_-1_255140_255502	AF399011_1_255140_255502	0	255140	255502	-1	0	0	363	0	PHIKZ031.1
AF399011_1_253855_255093	AF399011_1_253855_255093	0	253855	255093	1	3	0.001007049	1239	1	PHIKZ032
AF399011_-1_252895_253764	AF399011_1_252895_253764	0	252895	253764	-1	10557	0.034482759	870	24	PHIKZ033
AF399011_-1_252684_252887	AF399011_1_252684_252887	0	252684	252887	-1	560	0.012195122	204	2	PHIKZ033.1
AF399011_-1_251818_252588	AF399011_1_251818_252588	0	251818	252588	-1	3079	0.025931929	771	16	PHIKZ034
AF399011_-1_250993_251808	AF399011_1_250993_251808	0	250993	251808	-1	2394	0.006116208	816	4	PHIKZ035
AF399011_-1_250074_250889	AF399011_1_250074_250889	0	250074	250889	-1	3393	0.019877676	816	13	PHIKZ036
AF399011_-1_249216_250037	AF399011_1_249216_250037	0	249216	250037	-1	3532	0.019756839	822	13	PHIKZ037
AF399011_-1_248456_248968	AF399011_1_248456_248968	0	248456	248968	-1	785	0.00729927	513	3	PHIKZ038
AF399011_-1_247422_248405	AF399011_1_247422_248405	0	247422	248405	-1	6273	0.017766497	984	14	PHIKZ039
AF399011_-1_246885_247367	AF399011_1_246885_247367	0	246885	247367	-1	699	0.005167959	483	2	PHIKZ040
AF399011_-1_246372_246845	AF399011_1_246372_246845	0	246372	246845	-1	2055	0.023684211	474	9	PHIKZ041
AF399011_-1_246043_246360	AF399011_1_246043_246360	0	246043	246360	-1	3961	0.0390625	318	10	PHIKZ041.1
AF399011_-1_245777_246064	AF399011_1_245777_246064	0	245777	246064	-1	1026	0.012931034	288	3	PHIKZ041.2
AF399011_-1_245482_245709	AF399011_1_245482_245709	0	245482	245709	-1	8070	0.043478261	228	8	PHIKZ041.3
AF399011_1_244573_245373	AF399011_1_244573_245373	0	244573	245373	1	0	0	801	0	PHIKZ042
AF399011_-1_242921_243994	AF399011_1_242921_243994	0	242921	243994	-1	0	0	1074	0	PHIKZ043
AF399011_-1_242482_242841	AF399011_1_242482_242841	0	242482	242841	-1	1843	0.020833333	360	6	PHIKZ044
AF399011_-1_242106_242372	AF399011_1_242106_242372	0	242106	242372	-1	5	0.004651163	267	1	PHIKZ044.1
AF399011_-1_241775_242233	AF399011_1_241775_242233	0	241775	242233	-1	4382	0.029810298	459	11	PHIKZ045
AF399011_-1_241399_241833	AF399011_1_241399_241833	0	241399	241833	-1	1466	0.025787966	435	9	PHIKZ046
AF399011_-1_240866_241402	AF399011_1_240866_241402	0	240866	241402	-1	0	0	537	0	PHIKZ047
AF399011_-1_240410_240793	AF399011_1_240410_240793	0	240410	240793	-1	0	0	384	0	PHIKZ048
AF399011_-1_239959_240375	AF399011_1_239959_240375	0	239959	240375	-1	0	0	417	0	PHIKZ049
AF399011_-1_237562_239757	AF399011_1_237562_239757	0	237562	239757	-1	0	0	2196	0	PHIKZ050
AF399011_-1_237287_237463	AF399011_1_237287_237463	0	237287	237463	-1	817	0.020979021	177	3	PHIKZ050.1
AF399011_-1_236581_237300	AF399011_1_236581_237300	0	236581	237300	-1	10082	0.034722222	720	20	PHIKZ051
AF399011_1_235491_236537	AF399011_1_235491_236537	0	235491	236537	1	13	0.003575685	1047	3	PHIKZ052
AF399011_-1_234999_235364	AF399011_1_234999_235364	0	234999	235364	-1	6069	0.034013605	366	10	PHIKZ053
AF399011_-1_232807_234687	AF399011_1_232807_234687	0	232807	234687	-1	0	0	1881	0	PHIKZ054
AF399011_-1_231150_232412	AF399011_1_231150_232412	0	231150	232412	-1	0	0	1263	0	PHIKZ055
AF399011_-1_230130_231134	AF399011_1_230130_231134	0	230130	231134	-1	344	0.011180124	1005	9	PHIKZ056
AF399011_-1_229574_229759	AF399011_1_229574_229759	0	229574	229759	-1	0	0	186	0	PHIKZ056.1
AF399011_-1_229142_229525	AF399011_1_229142_229525	0	229142	229525	-1	11286	0.035714286	384	11	PHIKZ057
AF399011_-1_228704_229129	AF399011_1_228704_229129	0	228704	229129	-1	4	0.002923977	426	1	PHIKZ058
AF399011_-1_228399_228581	AF399011_1_228399_228581	0	228399	228581	-1	32	0.020408163	183	3	PHIKZ058.1
AF399011_-1_227718_228329	AF399011_1_227718_228329	0	227718	228329	-1	0	0	612	0	PHIKZ059
AF399011_-1_227331_227666	AF399011_1_227331_227666	0	227331	227666	-1	3181	0.025925926	336	7	PHIKZ060
AF399011_-1_226880_227344	AF399011_1_226880_227344	0	226880	227344	-1	1854	0.024128686	465	9	PHIKZ061
AF399011_-1_226376_226786	AF399011_1_226376_226786	0	226376	226786	-1	0	0	411	0	PHIKZ062
AF399011_-1_225818_226375	AF399011_1_225818_226375	0	225818	226375	-1	0	0	558	0	PHIKZ063
AF399011_-1_225235_225783	AF399011_1_225235_225783	0	225235	225783	-1	0	0	549	0	PHIKZ064
AF399011_-1_224106_225269	AF399011_1_224106_225269	0	224106	225269	-1	0	0	1164	0	PHIKZ065
AF399011_-1_223263_224093	AF399011_1_223263_224093	0	223263	224093	-1	0	0	831	0	PHIKZ066
AF399011_-1_222436_223176	AF399011_1_222436_223176	0	222436	223176	-1	0	0	741	0	PHIKZ067
AF399011_-1_220745_222310	AF399011_1_220745_222310	0	220745	222310	-1	0	0	1566	0	PHIKZ068
AF399011_-1_219055_220728	AF399011_1_219055_220728	0	219055	220728	-1	0	0	1674	0	PHIKZ069
AF399011_-1_217707_219008	AF399011_1_217707_219008	0	217707	219008	-1	3	0.000959693	1302	1	PHIKZ070
AF399011_1_217303_217665	AF399011_1_217303_217665	0	217303	217665	1	0	0	363	0	PHIKZ070.01
AF399011_-1_217064_217234	AF399011_1_217064_217234	0	217064	217234	-1	135	0.02189781	171	3	PHIKZ070.1
AF399011_-1_215876_217060	AF399011_1_215876_217060	0	215876	217060	-1	0	0	1185	0	PHIKZ071
AF399011_-1_214899_215849	AF399011_1_214899_215849	0	214899	215849	-1	0	0	951	0	PHIKZ072
AF399011_-1_214761_214871	AF399011_1_214761_214871	0	214761	214871	-1	0	0	111	0	PHIKZ072.1
AF399011_-1_213740_214627	AF399011_1_213740_214627	0	213740	214627	-1	0	0	888	0	PHIKZ073
AF399011_-1_211676_213709	AF399011_1_211676_213709	0	211676	213709	-1	0	0	2034	0	PHIKZ074
AF399011_-1_210079_211692	AF399011_1_210079_211692	0	210079	211692	-1	15	0.001547988	1614	2	PHIKZ075
AF399011_-1_209637_209894	AF399011_1_209637_209894	0	209637	209894	-1	1656	0.014423077	258	3	PHIKZ076
AF399011_-1_209433_209624	AF399011_1_209433_209624	0	209433	209624	-1	116	0.012987013	192	2	PHIKZ076.1
AF399011_-1_209183_209377	AF399011_1_209183_209377	0	209183	209377	-1	1527	0.025477707	195	4	PHIKZ076.2
AF399011_-1_208944_209087	AF399011_1_208944_209087	0	208944	209087	-1	5481	0.017241379	144	2	PHIKZ076.3
AF399011_1_208651_208893	AF399011_1_208651_208893	0	208651	208893	1	0	0	243	0	PHIKZ076.4
AF399011_1_206831_208432	AF399011_1_206831_208432	0	206831	208432	1	0	0	1602	0	PHIKZ077
AF399011_1_206325_206819	AF399011_1_206325_206819	0	206325	206819	1	48	0.01511335	495	6	PHIKZ078
AF399011_-1_205297_206154	AF399011_1_205297_206154	0	205297	206154	-1	0	0	858	0	PHIKZ079
AF399011_-1_203961_205310	AF399011_1_203961_205310	0	203961	205310	-1	3	0.000925926	1350	1	PHIKZ080
AF399011_-1_202477_203898	AF399011_1_202477_203898	0	202477	203898	-1	0	0	1422	0	PHIKZ081
AF399011_-1_200459_202375	AF399011_1_200459_202375	0	200459	202375	-1	3	0.000651466	1917	1	PHIKZ082
AF399011_-1_200091_200207	AF399011_1_200091_200207	0	200091	200207	-1	22	0.010526316	117	1	PHIKZ082.1
AF399011_1_198474_199988	AF399011_1_198474_199988	0	198474	199988	1	4	0.000824402	1515	1	PHIKZ083
AF399011_-1_197131_198372	AF399011_1_197131_198372	0	197131	198372	-1	0	0	1242	0	PHIKZ084
AF399011_-1_196670_197119	AF399011_1_196670_197119	0	196670	197119	-1	0	0	450	0	PHIKZ085
AF399011_-1_195391_196659	AF399011_1_195391_196659	0	195391	196659	-1	0	0	1269	0	PHIKZ086
AF399011_1_192434_195349	AF399011_1_192434_195349	0	192434	195349	1	0	0	2916	0	PHIKZ087
AF399011_1_191381_192430	AF399011_1_191381_192430	0	191381	192430	1	0	0	1050	0	PHIKZ088
AF399011_-1_190178_191341	AF399011_1_190178_191341	0	190178	191341	-1	0	0	1164	0	PHIKZ089
AF399011_-1_189238_190167	AF399011_1_189238_190167	0	189238	190167	-1	4	0.001344086	930	1	PHIKZ090
AF399011_-1_188693_189223	AF399011_1_188693_189223	0	188693	189223	-1	0	0	531	0	PHIKZ091
AF399011_-1_187361_188683	AF399011_1_187361_188683	0	187361	188683	-1	7979	0.011331445	1323	12	PHIKZ092
AF399011_-1_186048_187355	AF399011_1_186048_187355	0	186048	187355	-1	3632	0.014312977	1308	15	PHIKZ093
AF399011_-1_184461_185978	AF399011_1_184461_185978	0	184461	185978	-1	5785	0.017269737	1518	21	PHIKZ094
AF399011_-1_182730_184373	AF399011_1_182730_184373	0	182730	184373	-1	4	0.000759878	1644	1	PHIKZ095
AF399011_-1_181553_182668	AF399011_1_181553_182668	0	181553	182668	-1	0	0	1116	0	PHIKZ096
AF399011_-1_179003_181453	AF399011_1_179003_181453	0	179003	181453	-1	0	0	2451	0	PHIKZ097
AF399011_-1_177291_178919	AF399011_1_177291_178919	0	177291	178919	-1	0	0	1629	0	PHIKZ098
AF399011_-1_175882_177291	AF399011_1_175882_177291	0	175882	177291	-1	3	0.000886525	1410	1	PHIKZ099
AF399011_-1_175296_175877	AF399011_1_175296_175877	0	175296	175877	-1	0	0	582	0	PHIKZ100
AF399011_-1_173912_175294	AF399011_1_173912_175294	0	173912	175294	-1	0	0	1383	0	PHIKZ101
AF399011_-1_173465_173911	AF399011_1_173465_173911	0	173465	173911	-1	108	0.013927577	447	5	PHIKZ102
AF399011_-1_173300_173425	AF399011_1_173300_173425	0	173300	173425	-1	3	0.009803922	126	1	PHIKZ102.1
AF399011_-1_172899_173291	AF399011_1_172899_173291	0	172899	173291	-1	2061	0.025396825	393	8	PHIKZ103
AF399011_-1_172330_172818	AF399011_1_172330_172818	0	172330	172818	-1	2736	0.017811705	489	7	PHIKZ104
AF399011_-1_171760_172206	AF399011_1_171760_172206	0	171760	172206	-1	647	0.016713092	447	6	PHIKZ105
AF399011_-1_171387_171725	AF399011_1_171387_171725	0	171387	171725	-1	0	0	339	0	PHIKZ106
AF399011_-1_171117_171278	AF399011_1_171117_171278	0	171117	171278	-1	1033	0.046153846	162	6	PHIKZ106.1
AF399011_-1_170754_171071	AF399011_1_170754_171071	0	170754	171071	-1	3455	0.01953125	318	5	PHIKZ107
AF399011_-1_170323_170622	AF399011_1_170323_170622	0	170323	170622	-1	407	0.004166667	300	1	PHIKZ107.1
AF399011_-1_169879_170235	AF399011_1_169879_170235	0	169879	170235	-1	10	0.006968641	357	2	PHIKZ108
AF399011_-1_169446_169868	AF399011_1_169446_169868	0	169446	169868	-1	8608	0.032448378	423	11	PHIKZ109
AF399011_-1_169123_169374	AF399011_1_169123_169374	0	169123	169374	-1	1276	0.01980198	252	4	PHIKZ109.1
AF399011_-1_168704_169087	AF399011_1_168704_169087	0	168704	169087	-1	1264	0.012987013	384	4	PHIKZ110
AF399011_-1_168171_168668	AF399011_1_168171_168668	0	168171	168668	-1	4555	0.0075	498	3	PHIKZ111
AF399011_-1_167854_168129	AF399011_1_167854_168129	0	167854	168129	-1	866	0.004504505	276	1	PHIKZ112
AF399011_-1_167545_167808	AF399011_1_167545_167808	0	167545	167808	-1	1269	0.033018868	264	7	PHIKZ113
AF399011_-1_167253_167537	AF399011_1_167253_167537	0	167253	167537	-1	90091	0.056768559	285	13	PHIKZ114
AF399011_-1_166962_167249	AF399011_1_166962_167249	0	166962	167249	-1	1636	0.012931034	288	3	PHIKZ115
AF399011_-1_166804_166959	AF399011_1_166804_166959	0	166804	166959	-1	585	0.015873016	156	2	PHIKZ115.1
AF399011_-1_166595_166807	AF399011_1_166595_166807	0	166595	166807	-1	5494	0.035087719	213	6	PHIKZ115.2
AF399011_-1_166412_166555	AF399011_1_166412_166555	0	166412	166555	-1	731	0.017241379	144	2	PHIKZ115.3
AF399011_-1_166135_166410	AF399011_1_166135_166410	0	166135	166410	-1	107	0.009009009	276	2	PHIKZ116
AF399011_1_165806_166015	AF399011_1_165806_166015	0	165806	166015	1	1683	0.017857143	210	3	PHIKZ117.1
AF399011_1_165707_165802	AF399011_1_165707_165802	0	165707	165802	1	11385	0.08974359	96	7	PHIKZ117.2
AF399011_1_164785_165021	AF399011_1_164785_165021	0	164785	165021	1	913	0.015706806	237	3	PHIKZ117.3
AF399011_1_164415_164783	AF399011_1_164415_164783	0	164415	164783	1	3490	0.057239057	369	17	PHIKZ117.4
AF399011_1_162885_164360	AF399011_1_162885_164360	0	162885	164360	1	0	0	1476	0	PHIKZ118
AF399011_-1_162140_162673	AF399011_1_162140_162673	0	162140	162673	-1	0	0	534	0	PHIKZ119
AF399011_-1_159824_162067	AF399011_1_159824_162067	0	159824	162067	-1	0	0	2244	0	PHIKZ120
AF399011_-1_159175_159627	AF399011_1_159175_159627	0	159175	159627	-1	0	0	453	0	PHIKZ121
AF399011_-1_158136_159218	AF399011_1_158136_159218	0	158136	159218	-1	0	0	1083	0	PHIKZ122
AF399011_-1_156495_158126	AF399011_1_156495_158126	0	156495	158126	-1	0	0	1632	0	PHIKZ123
AF399011_-1_154294_156459	AF399011_1_154294_156459	0	154294	156459	-1	0	0	2166	0	PHIKZ124
AF399011_-1_153581_154213	AF399011_1_153581_154213	0	153581	154213	-1	8616	0.031558185	633	16	PHIKZ125
AF399011_1_153073_153516	AF399011_1_153073_153516	0	153073	153516	1	3351	0.02247191	444	8	PHIKZ126
AF399011_1_152192_153064	AF399011_1_152192_153064	0	152192	153064	1	2802	0.030042918	873	21	PHIKZ127
AF399011_1_150007_152181	AF399011_1_150007_152181	0	150007	152181	1	0	0	2175	0	PHIKZ128
AF399011_-1_147281_149971	AF399011_1_147281_149971	0	147281	149971	-1	0	0	2691	0	PHIKZ129
AF399011_1_145951_147234	AF399011_1_145951_147234	0	145951	147234	1	3	0.000972763	1284	1	PHIKZ130
AF399011_-1_143538_145853	AF399011_1_143538_145853	0	143538	145853	-1	0	0	2316	0	PHIKZ131
AF399011_-1_143193_143525	AF399011_1_143193_143525	0	143193	143525	-1	0	0	333	0	PHIKZ132
AF399011_-1_141730_143118	AF399011_1_141730_143118	0	141730	143118	-1	0	0	1389	0	PHIKZ133
AF399011_-1_140345_141718	AF399011_1_140345_141718	0	140345	141718	-1	0	0	1374	0	PHIKZ134
AF399011_-1_138954_140345	AF399011_1_138954_140345	0	138954	140345	-1	0	0	1392	0	PHIKZ135
AF399011_-1_138352_138954	AF399011_1_138352_138954	0	138352	138954	-1	0	0	603	0	PHIKZ136
AF399011_-1_137919_138401	AF399011_1_137919_138401	0	137919	138401	-1	577	0.005167959	483	2	PHIKZ137
AF399011_-1_137422_137910	AF399011_1_137422_137910	0	137422	137910	-1	0	0	489	0	PHIKZ138
AF399011_-1_136430_137326	AF399011_1_136430_137326	0	136430	137326	-1	0	0	897	0	PHIKZ139
AF399011_-1_135864_136427	AF399011_1_135864_136427	0	135864	136427	-1	0	0	564	0	PHIKZ140
AF399011_-1_135342_135848	AF399011_1_135342_135848	0	135342	135848	-1	3	0.002457002	507	1	PHIKZ141
AF399011_-1_135095_135382	AF399011_1_135095_135382	0	135095	135382	-1	3	0.004310345	288	1	PHIKZ141.1
AF399011_-1_134725_135120	AF399011_1_134725_135120	0	134725	135120	-1	0	0	396	0	PHIKZ142
AF399011_-1_134109_134642	AF399011_1_134109_134642	0	134109	134642	-1	332	0.011682243	534	5	PHIKZ143
AF399011_-1_133265_134047	AF399011_1_133265_134047	0	133265	134047	-1	0	0	783	0	PHIKZ144
AF399011_-1_133188_133250	AF399011_1_133188_133250	0	133188	133250	-1	272	0.019607843	63	1	PHIKZ144.1
AF399011_-1_130690_133059	AF399011_1_130690_133059	0	130690	133059	-1	0	0	2370	0	PHIKZ145
AF399011_-1_127409_130690	AF399011_1_127409_130690	0	127409	130690	-1	0	0	3282	0	PHIKZ146
AF399011_1_126560_127276	AF399011_1_126560_127276	0	126560	127276	1	0	0	717	0	PHIKZ147
AF399011_1_126064_126570	AF399011_1_126064_126570	0	126064	126570	1	0	0	507	0	PHIKZ148
AF399011_1_125387_126061	AF399011_1_125387_126061	0	125387	126061	1	0	0	675	0	PHIKZ149
AF399011_1_125034_125354	AF399011_1_125034_125354	0	125034	125354	1	0	0	321	0	PHIKZ150
AF399011_1_124660_125010	AF399011_1_124660_125010	0	124660	125010	1	360	0.007117438	351	2	PHIKZ151
AF399011_1_123144_124583	AF399011_1_123144_124583	0	123144	124583	1	0	0	1440	0	PHIKZ152
AF399011_-1_122132_123046	AF399011_1_122132_123046	0	122132	123046	-1	0	0	915	0	PHIKZ153
AF399011_1_121666_122085	AF399011_1_121666_122085	0	121666	122085	1	0	0	420	0	PHIKZ154
AF399011_1_120207_121655	AF399011_1_120207_121655	0	120207	121655	1	0	0	1449	0	PHIKZ155
AF399011_1_119738_120151	AF399011_1_119738_120151	0	119738	120151	1	0	0	414	0	PHIKZ156
AF399011_1_119439_119729	AF399011_1_119439_119729	0	119439	119729	1	0	0	291	0	PHIKZ156.1
AF399011_-1_117923_119260	AF399011_1_117923_119260	0	117923	119260	-1	0	0	1338	0	PHIKZ157
AF399011_-1_116917_117867	AF399011_1_116917_117867	0	116917	117867	-1	11337	0.024967148	951	19	PHIKZ158
AF399011_-1_116516_116920	AF399011_1_116516_116920	0	116516	116920	-1	3317	0.027692308	405	9	PHIKZ159
AF399011_-1_116039_116512	AF399011_1_116039_116512	0	116039	116512	-1	5590	0.034210526	474	13	PHIKZ160
AF399011_-1_115305_115916	AF399011_1_115305_115916	0	115305	115916	-1	3	0.002040816	612	1	PHIKZ161
AF399011_-1_113701_115269	AF399011_1_113701_115269	0	113701	115269	-1	5551	0.013524264	1569	17	PHIKZ162
AF399011_-1_112504_113691	AF399011_1_112504_113691	0	112504	113691	-1	9949	0.025210084	1188	24	PHIKZ163
AF399011_1_112198_112464	AF399011_1_112198_112464	0	112198	112464	1	2316	0.013953488	267	3	PHIKZ163.1
AF399011_1_111307_112188	AF399011_1_111307_112188	0	111307	112188	1	0	0	882	0	PHIKZ164
AF399011_-1_108750_111242	AF399011_1_108750_111242	0	108750	111242	-1	0	0	2493	0	PHIKZ165
AF399011_1_108531_108707	AF399011_1_108531_108707	0	108531	108707	1	1490	0.020979021	177	3	PHIKZ165.1
AF399011_-1_108044_108439	AF399011_1_108044_108439	0	108044	108439	-1	1183	0.031446541	396	10	PHIKZ166
AF399011_-1_107696_107902	AF399011_1_107696_107902	0	107696	107902	-1	450	0.005988024	207	1	PHIKZ166.1
AF399011_-1_107249_107677	AF399011_1_107249_107677	0	107249	107677	-1	449	0.017391304	429	6	PHIKZ167
AF399011_-1_106543_107199	AF399011_1_106543_107199	0	106543	107199	-1	18186	0.030360531	657	16	PHIKZ168
AF399011_1_105982_106497	AF399011_1_105982_106497	0	105982	106497	1	3	0.002415459	516	1	PHIKZ169
AF399011_-1_105378_105902	AF399011_1_105378_105902	0	105378	105902	-1	0	0	525	0	PHIKZ170
AF399011_-1_104546_105307	AF399011_1_104546_105307	0	104546	105307	-1	0	0	762	0	PHIKZ171
AF399011_-1_104113_104553	AF399011_1_104113_104553	0	104113	104553	-1	5011	0.028328612	441	10	PHIKZ172
AF399011_-1_103182_104141	AF399011_1_103182_104141	0	103182	104141	-1	26107	0.044270833	960	34	PHIKZ173
AF399011_-1_102035_103099	AF399011_1_102035_103099	0	102035	103099	-1	0	0	1065	0	PHIKZ174
AF399011_1_101173_101985	AF399011_1_101173_101985	0	101173	101985	1	0	0	813	0	PHIKZ175
AF399011_1_100433_101161	AF399011_1_100433_101161	0	100433	101161	1	0	0	729	0	PHIKZ176
AF399011_1_98726_100285	AF399011_1_98726_100285	0	98726	100285	1	3	0.000801282	1560	1	PHIKZ177
AF399011_1_98517_98714	AF399011_1_98517_98714	0	98517	98714	1	0	0	198	0	PHIKZ177.1
AF399011_1_94178_98533	AF399011_1_94178_98533	0	94178	98533	1	0	0	4356	0	PHIKZ178
AF399011_1_92602_93675	AF399011_1_92602_93675	0	92602	93675	1	0	0	1074	0	PHIKZ179
AF399011_1_91077_92549	AF399011_1_91077_92549	0	91077	92549	1	0	0	1473	0	PHIKZ180
AF399011_-1_84288_91001	AF399011_1_84288_91001	0	84288	91001	-1	0	0	6714	0	PHIKZ181
AF399011_-1_82238_84232	AF399011_1_82238_84232	0	82238	84232	-1	3	0.000626174	1995	1	PHIKZ182
AF399011_-1_81874_82179	AF399011_1_81874_82179	0	81874	82179	-1	0	0	306	0	PHIKZ183
AF399011_-1_81174_81866	AF399011_1_81174_81866	0	81174	81866	-1	732	0.007207207	693	4	PHIKZ184
AF399011_-1_80511_81065	AF399011_1_80511_81065	0	80511	81065	-1	5068	0.024719101	555	11	PHIKZ185
AF399011_-1_80267_80488	AF399011_1_80267_80488	0	80267	80488	-1	178	0.016853933	222	3	PHIKZ185.1
AF399011_-1_79832_80236	AF399011_1_79832_80236	0	79832	80236	-1	0	0	405	0	PHIKZ186
AF399011_-1_79382_79711	AF399011_1_79382_79711	0	79382	79711	-1	3850	0.03030303	330	8	PHIKZ187
AF399011_-1_78321_79379	AF399011_1_78321_79379	0	78321	79379	-1	0	0	1059	0	PHIKZ188
AF399011_-1_78032_78283	AF399011_1_78032_78283	0	78032	78283	-1	1897	0.014851485	252	3	PHIKZ189
AF399011_-1_77522_77962	AF399011_1_77522_77962	0	77522	77962	-1	4784	0.02266289	441	8	PHIKZ190
AF399011_-1_76703_77494	AF399011_1_76703_77494	0	76703	77494	-1	4985	0.033123028	792	21	PHIKZ191
AF399011_-1_75985_76722	AF399011_1_75985_76722	0	75985	76722	-1	5589	0.021959459	738	13	PHIKZ192
AF399011_-1_75623_75985	AF399011_1_75623_75985	0	75623	75985	-1	3981	0.017182131	363	5	PHIKZ193
AF399011_-1_75254_75610	AF399011_1_75254_75610	0	75254	75610	-1	1109	0.013937282	357	4	PHIKZ194
AF399011_-1_74730_75104	AF399011_1_74730_75104	0	74730	75104	-1	2429	0.026578073	375	8	PHIKZ195
AF399011_-1_74366_74728	AF399011_1_74366_74728	0	74366	74728	-1	5010	0.027491409	363	8	PHIKZ196
AF399011_-1_73992_74354	AF399011_1_73992_74354	0	73992	74354	-1	139	0.010309278	363	3	PHIKZ197
AF399011_-1_73363_73851	AF399011_1_73363_73851	0	73363	73851	-1	2448	0.022900763	489	9	PHIKZ198
AF399011_-1_72841_73272	AF399011_1_72841_73272	0	72841	73272	-1	4607	0.031791908	432	11	PHIKZ199
AF399011_-1_72162_72821	AF399011_1_72162_72821	0	72162	72821	-1	9603	0.037878788	660	20	PHIKZ200
AF399011_1_70172_72121	AF399011_1_70172_72121	0	70172	72121	1	10477	0.030769231	1950	48	PHIKZ201
AF399011_1_69691_70161	AF399011_1_69691_70161	0	69691	70161	1	0	0	471	0	PHIKZ202
AF399011_1_67568_69679	AF399011_1_67568_69679	0	67568	69679	1	2144	0.020118343	2112	34	PHIKZ203
AF399011_-1_66822_67217	AF399011_1_66822_67217	0	66822	67217	-1	8620	0.040880503	396	13	PHIKZ204
AF399011_-1_66674_66850	AF399011_1_66674_66850	0	66674	66850	-1	3	0.006993007	177	1	PHIKZ204.1
AF399011_-1_66256_66657	AF399011_1_66256_66657	0	66256	66657	-1	5096	0.037267081	402	12	PHIKZ205
AF399011_-1_65303_66013	AF399011_1_65303_66013	0	65303	66013	-1	3892	0.019332162	711	11	PHIKZ206
AF399011_-1_64650_65303	AF399011_1_64650_65303	0	64650	65303	-1	12897	0.041984733	654	22	PHIKZ207
AF399011_-1_63446_64546	AF399011_1_63446_64546	0	63446	64546	-1	30011	0.039727582	1101	35	PHIKZ208
AF399011_-1_62736_63338	AF399011_1_62736_63338	0	62736	63338	-1	6577	0.031055901	603	15	PHIKZ209
AF399011_-1_62276_62608	AF399011_1_62276_62608	0	62276	62608	-1	156	0.007490637	333	2	PHIKZ210
AF399011_-1_62139_62264	AF399011_1_62139_62264	0	62139	62264	-1	1428	0.009803922	126	1	PHIKZ210.1
AF399011_-1_61756_62013	AF399011_1_61756_62013	0	61756	62013	-1	326	0.004807692	258	1	PHIKZ210.2
AF399011_-1_61324_61743	AF399011_1_61324_61743	0	61324	61743	-1	20367	0.0625	420	21	PHIKZ211
AF399011_-1_60983_61327	AF399011_1_60983_61327	0	60983	61327	-1	1709	0.018050542	345	5	PHIKZ212
AF399011_-1_60430_60969	AF399011_1_60430_60969	0	60430	60969	-1	25003	0.041666667	540	18	PHIKZ213
AF399011_-1_59837_60406	AF399011_1_59837_60406	0	59837	60406	-1	7498	0.032894737	570	15	PHIKZ214
AF399011_-1_59598_59834	AF399011_1_59598_59834	0	59598	59834	-1	2745	0.015706806	237	3	PHIKZ215
AF399011_-1_59031_59507	AF399011_1_59031_59507	0	59031	59507	-1	1990	0.01305483	477	5	PHIKZ216
AF399011_-1_58781_58942	AF399011_1_58781_58942	0	58781	58942	-1	7610	0.053846154	162	7	PHIKZ217
AF399011_-1_58546_58761	AF399011_1_58546_58761	0	58546	58761	-1	2079	0.045977011	216	8	PHIKZ218
AF399011_-1_58136_58435	AF399011_1_58136_58435	0	58136	58435	-1	406	0.0125	300	3	PHIKZ218.1
AF399011_-1_56953_58086	AF399011_1_56953_58086	0	56953	58086	-1	3705	0.018722467	1134	17	PHIKZ219
AF399011_-1_56486_56956	AF399011_1_56486_56956	0	56486	56956	-1	9117	0.037135279	471	14	PHIKZ220
AF399011_-1_56036_56383	AF399011_1_56036_56383	0	56036	56383	-1	8120	0.039285714	348	11	PHIKZ221
AF399011_-1_55635_55967	AF399011_1_55635_55967	0	55635	55967	-1	4197	0.02247191	333	6	PHIKZ222
AF399011_-1_55048_55446	AF399011_1_55048_55446	0	55048	55446	-1	2819	0.021806854	399	7	PHIKZ223
AF399011_-1_54627_55061	AF399011_1_54627_55061	0	54627	55061	-1	15311	0.040114613	435	14	PHIKZ224
AF399011_-1_54328_54627	AF399011_1_54328_54627	0	54328	54627	-1	1655	0.025	300	6	PHIKZ225
AF399011_-1_53996_54325	AF399011_1_53996_54325	0	53996	54325	-1	3032	0.037878788	330	10	PHIKZ226
AF399011_-1_53471_53986	AF399011_1_53471_53986	0	53471	53986	-1	13440	0.048309179	516	20	PHIKZ227
AF399011_-1_52859_53458	AF399011_1_52859_53458	0	52859	53458	-1	0	0	600	0	PHIKZ228
AF399011_-1_52437_52802	AF399011_1_52437_52802	0	52437	52802	-1	2551	0.037414966	366	11	PHIKZ229
AF399011_-1_52084_52380	AF399011_1_52084_52380	0	52084	52380	-1	801	0.016736402	297	4	PHIKZ230
AF399011_-1_51801_52091	AF399011_1_51801_52091	0	51801	52091	-1	1451	0.017167382	291	4	PHIKZ230.1
AF399011_-1_51526_51699	AF399011_1_51526_51699	0	51526	51699	-1	2921	0.028571429	174	4	PHIKZ230.2
AF399011_-1_51059_51526	AF399011_1_51059_51526	0	51059	51526	-1	4709	0.021276596	468	8	PHIKZ231
AF399011_-1_50128_51036	AF399011_1_50128_51036	0	50128	51036	-1	10579	0.030178326	909	22	PHIKZ232
AF399011_-1_50060_50131	AF399011_1_50060_50131	0	50060	50131	-1	204	0.017241379	72	1	PHIKZ232.1
AF399011_-1_49874_50038	AF399011_1_49874_50038	0	49874	50038	-1	905	0.015037594	165	2	PHIKZ232.2
AF399011_-1_49158_49865	AF399011_1_49158_49865	0	49158	49865	-1	10297	0.028169014	708	16	PHIKZ233
AF399011_-1_48759_49052	AF399011_1_48759_49052	0	48759	49052	-1	1001	0.016949153	294	4	PHIKZ234
AF399011_-1_48531_48731	AF399011_1_48531_48731	0	48531	48731	-1	4869	0.031055901	201	5	PHIKZ234.1
AF399011_-1_47065_48531	AF399011_1_47065_48531	0	47065	48531	-1	584	0.010212766	1467	12	PHIKZ235
AF399011_-1_46524_46931	AF399011_1_46524_46931	0	46524	46931	-1	991	0.009146341	408	3	PHIKZ236
AF399011_-1_45691_46524	AF399011_1_45691_46524	0	45691	46524	-1	7944	0.017964072	834	12	PHIKZ237
AF399011_-1_45141_45641	AF399011_1_45141_45641	0	45141	45641	-1	3739	0.017456359	501	7	PHIKZ238
AF399011_-1_44748_45116	AF399011_1_44748_45116	0	44748	45116	-1	2221	0.02020202	369	6	PHIKZ238.1
AF399011_-1_44554_44676	AF399011_1_44554_44676	0	44554	44676	-1	725	0.02020202	123	2	PHIKZ238.2
AF399011_-1_44050_44466	AF399011_1_44050_44466	0	44050	44466	-1	8397	0.029850746	417	10	PHIKZ239
AF399011_-1_43566_44048	AF399011_1_43566_44048	0	43566	44048	-1	3193	0.031007752	483	12	PHIKZ240
AF399011_-1_43107_43436	AF399011_1_43107_43436	0	43107	43436	-1	2229	0.034090909	330	9	PHIKZ241
AF399011_-1_42558_42995	AF399011_1_42558_42995	0	42558	42995	-1	12056	0.042613636	438	15	PHIKZ242
AF399011_-1_41641_42537	AF399011_1_41641_42537	0	41641	42537	-1	13374	0.041724618	897	30	PHIKZ243
AF399011_-1_41227_41583	AF399011_1_41227_41583	0	41227	41583	-1	5896	0.034843206	357	10	PHIKZ244
AF399011_-1_40742_41176	AF399011_1_40742_41176	0	40742	41176	-1	2117	0.020057307	435	7	PHIKZ245
AF399011_-1_40055_40711	AF399011_1_40055_40711	0	40055	40711	-1	12320	0.022770398	657	12	PHIKZ246
AF399011_-1_39673_39936	AF399011_1_39673_39936	0	39673	39936	-1	706	0.018867925	264	4	PHIKZ246.1
AF399011_-1_39239_39646	AF399011_1_39239_39646	0	39239	39646	-1	2666	0.021341463	408	7	PHIKZ247
AF399011_-1_38867_39226	AF399011_1_38867_39226	0	38867	39226	-1	1824	0.013888889	360	4	PHIKZ248
AF399011_-1_38069_38863	AF399011_1_38069_38863	0	38069	38863	-1	4251	0.023547881	795	15	PHIKZ249
AF399011_-1_37672_38055	AF399011_1_37672_38055	0	37672	38055	-1	3978	0.016233766	384	5	PHIKZ250
AF399011_-1_37199_37654	AF399011_1_37199_37654	0	37199	37654	-1	9601	0.016393443	456	6	PHIKZ251
AF399011_-1_36789_37166	AF399011_1_36789_37166	0	36789	37166	-1	8505	0.032894737	378	10	PHIKZ252
AF399011_-1_36560_36799	AF399011_1_36560_36799	0	36560	36799	-1	2498	0.026041667	240	5	PHIKZ253
AF399011_-1_36370_36477	AF399011_1_36370_36477	0	36370	36477	-1	3462	0.068181818	108	6	PHIKZ253.1
AF399011_-1_35892_36266	AF399011_1_35892_36266	0	35892	36266	-1	2312	0.033222591	375	10	PHIKZ254
AF399011_-1_35444_35905	AF399011_1_35444_35905	0	35444	35905	-1	2202	0.024324324	462	9	PHIKZ255
AF399011_-1_35241_35471	AF399011_1_35241_35471	0	35241	35471	-1	8076	0.075675676	231	14	PHIKZ256
AF399011_-1_34558_35244	AF399011_1_34558_35244	0	34558	35244	-1	41793	0.038112523	687	21	PHIKZ257
AF399011_-1_34139_34513	AF399011_1_34139_34513	0	34139	34513	-1	9045	0.026578073	375	8	PHIKZ258
AF399011_-1_33702_34136	AF399011_1_33702_34136	0	33702	34136	-1	3357	0.020057307	435	7	PHIKZ259
AF399011_-1_33218_33577	AF399011_1_33218_33577	0	33218	33577	-1	9	0.006944444	360	2	PHIKZ260
AF399011_-1_32820_33164	AF399011_1_32820_33164	0	32820	33164	-1	17	0.003610108	345	1	PHIKZ260.1
AF399011_-1_32401_32823	AF399011_1_32401_32823	0	32401	32823	-1	1603	0.017699115	423	6	PHIKZ261
AF399011_-1_32116_32349	AF399011_1_32116_32349	0	32116	32349	-1	33	0.010638298	234	2	PHIKZ262
AF399011_-1_31810_32088	AF399011_1_31810_32088	0	31810	32088	-1	181	0.013333333	279	3	PHIKZ263
AF399011_-1_31364_31783	AF399011_1_31364_31783	0	31364	31783	-1	4161	0.014880952	420	5	PHIKZ264
AF399011_-1_30989_31285	AF399011_1_30989_31285	0	30989	31285	-1	29	0.008368201	297	2	PHIKZ265
AF399011_-1_30091_30522	AF399011_1_30091_30522	0	30091	30522	-1	2388	0.026011561	432	9	PHIKZ266
AF399011_-1_29726_30028	AF399011_1_29726_30028	0	29726	30028	-1	1219	0.024691358	303	6	PHIKZ267
AF399011_-1_29490_29642	AF399011_1_29490_29642	0	29490	29642	-1	7	0.008130081	153	1	PHIKZ267.1
AF399011_-1_29131_29433	AF399011_1_29131_29433	0	29131	29433	-1	11	0.008230453	303	2	PHIKZ268
AF399011_-1_28910_29122	AF399011_1_28910_29122	0	28910	29122	-1	2275	0.029239766	213	5	PHIKZ269
AF399011_-1_28536_28913	AF399011_1_28536_28913	0	28536	28913	-1	5210	0.039473684	378	12	PHIKZ270
AF399011_-1_28169_28534	AF399011_1_28169_28534	0	28169	28534	-1	1181	0.020408163	366	6	PHIKZ271
AF399011_-1_27790_28125	AF399011_1_27790_28125	0	27790	28125	-1	1231	0.018518519	336	5	PHIKZ272
AF399011_-1_27057_27743	AF399011_1_27057_27743	0	27057	27743	-1	7196	0.023593466	687	13	PHIKZ273
AF399011_-1_26805_27044	AF399011_1_26805_27044	0	26805	27044	-1	407	0.020833333	240	4	PHIKZ274
AF399011_-1_26449_26808	AF399011_1_26449_26808	0	26449	26808	-1	2108	0.03125	360	9	PHIKZ275
AF399011_-1_25913_26434	AF399011_1_25913_26434	0	25913	26434	-1	234	0.016746411	522	7	PHIKZ276
AF399011_-1_25602_25901	AF399011_1_25602_25901	0	25602	25901	-1	2681	0.029166667	300	7	PHIKZ277
AF399011_-1_25103_25543	AF399011_1_25103_25543	0	25103	25543	-1	2448	0.014164306	441	5	PHIKZ278
AF399011_-1_24598_25110	AF399011_1_24598_25110	0	24598	25110	-1	4338	0.0243309	513	10	PHIKZ279
AF399011_-1_24225_24590	AF399011_1_24225_24590	0	24225	24590	-1	9902	0.030612245	366	9	PHIKZ280
AF399011_-1_23828_24184	AF399011_1_23828_24184	0	23828	24184	-1	5612	0.031358885	357	9	PHIKZ281
AF399011_-1_23266_23727	AF399011_1_23266_23727	0	23266	23727	-1	2875	0.021621622	462	8	PHIKZ282
AF399011_-1_22786_23250	AF399011_1_22786_23250	0	22786	23250	-1	1161	0.018766756	465	7	PHIKZ283
AF399011_-1_22368_22721	AF399011_1_22368_22721	0	22368	22721	-1	1766	0.021126761	354	6	PHIKZ283.1
AF399011_-1_21490_22326	AF399011_1_21490_22326	0	21490	22326	-1	2595	0.019374069	837	13	PHIKZ284
AF399011_-1_20647_21432	AF399011_1_20647_21432	0	20647	21432	-1	17484	0.020634921	786	13	PHIKZ285
AF399011_-1_19124_20650	AF399011_1_19124_20650	0	19124	20650	-1	20517	0.01635323	1527	20	PHIKZ286
AF399011_-1_18912_19100	AF399011_1_18912_19100	0	18912	19100	-1	788	0.032679739	189	5	PHIKZ286.1
AF399011_-1_18110_18763	AF399011_1_18110_18763	0	18110	18763	-1	1465	0.017175573	654	9	PHIKZ287
AF399011_-1_17695_17853	AF399011_1_17695_17853	0	17695	17853	-1	288	0.031007752	159	4	PHIKZ287.1
AF399011_-1_17173_17553	AF399011_1_17173_17553	0	17173	17553	-1	1036	0.016393443	381	5	PHIKZ288
AF399011_-1_16275_17006	AF399011_1_16275_17006	0	16275	17006	-1	4339	0.020477816	732	12	PHIKZ289
AF399011_-1_15754_16269	AF399011_1_15754_16269	0	15754	16269	-1	697	0.014492754	516	6	PHIKZ290
AF399011_-1_15586_15735	AF399011_1_15586_15735	0	15586	15735	-1	1476	0.033333333	150	4	PHIKZ290.1
AF399011_-1_14905_15585	AF399011_1_14905_15585	0	14905	15585	-1	1547	0.009174312	681	5	PHIKZ291
AF399011_1_14454_14843	AF399011_1_14454_14843	0	14454	14843	1	4438	0.016025641	390	5	PHIKZ292
AF399011_1_13963_14373	AF399011_1_13963_14373	0	13963	14373	1	4736	0.018237082	411	6	PHIKZ293
AF399011_1_13744_13920	AF399011_1_13744_13920	0	13744	13920	1	916	0.020979021	177	3	PHIKZ293.1
AF399011_-1_13252_13389	AF399011_1_13252_13389	0	13252	13389	-1	0	0	138	0	PHIKZ293.2
AF399011_1_12566_13195	AF399011_1_12566_13195	0	12566	13195	1	3122	0.027777778	630	14	PHIKZ294
AF399011_1_12311_12406	AF399011_1_12311_12406	0	12311	12406	1	269	0.038461538	96	3	PHIKZ294.1
AF399011_1_12186_12308	AF399011_1_12186_12308	0	12186	12308	1	704	0.04040404	123	4	PHIKZ294.2
AF399011_1_11804_12094	AF399011_1_11804_12094	0	11804	12094	1	10929	0.034334764	291	8	PHIKZ295
AF399011_1_11626_11811	AF399011_1_11626_11811	0	11626	11811	1	3230	0.04	186	6	PHIKZ295.1
AF399011_1_10937_11419	AF399011_1_10937_11419	0	10937	11419	1	275	0.010335917	483	4	PHIKZ296
AF399011_1_9971_10483	AF399011_1_9971_10483	0	9971	10483	1	1155	0.00973236	513	4	PHIKZ297
AF399011_1_8679_9686	AF399011_1_8679_9686	0	8679	9686	1	11194	0.025990099	1008	21	PHIKZ298
AF399011_1_8036_8383	AF399011_1_8036_8383	0	8036	8383	1	2395	0.021428571	348	6	PHIKZ299
AF399011_1_7746_8033	AF399011_1_7746_8033	0	7746	8033	1	2168	0.038793103	288	9	PHIKZ299.1
AF399011_1_7516_7737	AF399011_1_7516_7737	0	7516	7737	1	166	0.016853933	222	3	PHIKZ300
AF399011_1_7086_7379	AF399011_1_7086_7379	0	7086	7379	1	2704	0.029661017	294	7	PHIKZ301
AF399011_1_6384_6836	AF399011_1_6384_6836	0	6384	6836	1	3046	0.03030303	453	11	PHIKZ302
AF399011_1_4230_6170	AF399011_1_4230_6170	0	4230	6170	1	16324	0.028976175	1941	45	PHIKZ303
AF399011_1_3731_4144	AF399011_1_3731_4144	0	3731	4144	1	2514	0.021084337	414	7	PHIKZ304
AF399011_1_2571_3734	AF399011_1_2571_3734	0	2571	3734	1	0	0	1164	0	PHIKZ305
AF399011_1_182_2470	AF399011_1_182_2470	0	182	2470	1	0	0	2289	0	PHIKZ306
