## Supplemental Table 3 for "Bacteriophage genome-wide transposon mutagenesis"

locus_tag	gene_name	ncrna	start	end	strand	read_count	ins_index	gene_length	ins_count	fcn
AF399011_-1_279782_280171	AF399011_1_279782_280171	0	279782	280171	-1	4184	0.038461538	390	15	PHIKZ001
AF399011_-1_279234_279818	AF399011_1_279234_279818	0	279234	279818	-1	20021	0.047863248	585	28	PHIKZ002
AF399011_-1_278753_279259	AF399011_1_278753_279259	0	278753	279259	-1	11	0.015779093	507	8	PHIKZ003
AF399011_-1_278232_278753	AF399011_1_278232_278753	0	278232	278753	-1	2987	0.040229885	522	21	PHIKZ004
AF399011_-1_277711_278115	AF399011_1_277711_278115	0	277711	278115	-1	12977	0.049382716	405	20	PHIKZ005
AF399011_-1_277101_277616	AF399011_1_277101_277616	0	277101	277616	-1	6621	0.034883721	516	18	PHIKZ006
AF399011_-1_276847_277083	AF399011_1_276847_277083	0	276847	277083	-1	4724	0.033755274	237	8	PHIKZ007
AF399011_-1_276632_276844	AF399011_1_276632_276844	0	276632	276844	-1	576	0.03286385	213	7	PHIKZ008
AF399011_-1_276198_276389	AF399011_1_276198_276389	0	276198	276389	-1	5	0.020833333	192	4	PHIKZ009
AF399011_-1_275856_276116	AF399011_1_275856_276116	0	275856	276116	-1	1777	0.030651341	261	8	PHIKZ010
AF399011_-1_275616_275765	AF399011_1_275616_275765	0	275616	275765	-1	43	0.033333333	150	5	PHIKZ010.1
AF399011_-1_275264_275605	AF399011_1_275264_275605	0	275264	275605	-1	2522	0.026315789	342	9	PHIKZ011
AF399011_-1_274860_275258	AF399011_1_274860_275258	0	274860	275258	-1	667	0.025062657	399	10	PHIKZ012
AF399011_-1_274279_274686	AF399011_1_274279_274686	0	274279	274686	-1	1425	0.017156863	408	7	PHIKZ013
AF399011_-1_273017_274129	AF399011_1_273017_274129	0	273017	274129	-1	5527	0.028751123	1113	32	PHIKZ014
AF399011_-1_271910_272911	AF399011_1_271910_272911	0	271910	272911	-1	5509	0.036926148	1002	37	PHIKZ015
AF399011_-1_271418_271897	AF399011_1_271418_271897	0	271418	271897	-1	1765	0.025	480	12	PHIKZ016
AF399011_-1_271217_271360	AF399011_1_271217_271360	0	271217	271360	-1	13340	0.138888889	144	20	PHIKZ016.1
AF399011_-1_270796_271188	AF399011_1_270796_271188	0	270796	271188	-1	2142	0.020356234	393	8	PHIKZ017
AF399011_-1_270404_270733	AF399011_1_270404_270733	0	270404	270733	-1	752	0.03030303	330	10	PHIKZ018
AF399011_-1_270166_270375	AF399011_1_270166_270375	0	270166	270375	-1	2354	0.033333333	210	7	PHIKZ019
AF399011_-1_269823_270080	AF399011_1_269823_270080	0	269823	270080	-1	564	0.034883721	258	9	PHIKZ020
AF399011_-1_269341_269676	AF399011_1_269341_269676	0	269341	269676	-1	157	0.014880952	336	5	PHIKZ021
AF399011_-1_268770_269333	AF399011_1_268770_269333	0	268770	269333	-1	3139	0.026595745	564	15	PHIKZ022
AF399011_-1_268350_268766	AF399011_1_268350_268766	0	268350	268766	-1	1921	0.03117506	417	13	PHIKZ023
AF399011_1_267999_268139	AF399011_1_267999_268139	0	267999	268139	1	305	0.014184397	141	2	PHIKZ024.1
AF399011_1_267799_267927	AF399011_1_267799_267927	0	267799	267927	1	1663	0.015503876	129	2	PHIKZ024.2
AF399011_1_265598_267751	AF399011_1_265598_267751	0	265598	267751	1	54	0.009285051	2154	20	PHIKZ025
AF399011_1_263800_265458	AF399011_1_263800_265458	0	263800	265458	1	16	0.008438819	1659	14	PHIKZ026
AF399011_1_261107_263803	AF399011_1_261107_263803	0	261107	263803	1	28	0.009269559	2697	25	PHIKZ027
AF399011_1_260128_261090	AF399011_1_260128_261090	0	260128	261090	1	13	0.009345794	963	9	PHIKZ028
AF399011_-1_257912_259999	AF399011_1_257912_259999	0	257912	259999	-1	28	0.01197318	2088	25	PHIKZ029
AF399011_-1_256999_257880	AF399011_1_256999_257880	0	256999	257880	-1	2	0.002267574	882	2	PHIKZ030
AF399011_-1_256817_256999	AF399011_1_256817_256999	0	256817	256999	-1	2	0.010928962	183	2	PHIKZ030.1
AF399011_-1_255493_256689	AF399011_1_255493_256689	0	255493	256689	-1	5643	0.033416876	1197	40	PHIKZ031
AF399011_-1_255140_255502	AF399011_1_255140_255502	0	255140	255502	-1	1	0.002754821	363	1	PHIKZ031.1
AF399011_1_253855_255093	AF399011_1_253855_255093	0	253855	255093	1	15	0.010492333	1239	13	PHIKZ032
AF399011_-1_252895_253764	AF399011_1_252895_253764	0	252895	253764	-1	12615	0.057471264	870	50	PHIKZ033
AF399011_-1_252684_252887	AF399011_1_252684_252887	0	252684	252887	-1	1574	0.049019608	204	10	PHIKZ033.1
AF399011_-1_251818_252588	AF399011_1_251818_252588	0	251818	252588	-1	3533	0.036316472	771	28	PHIKZ034
AF399011_-1_250993_251808	AF399011_1_250993_251808	0	250993	251808	-1	2398	0.008578431	816	7	PHIKZ035
AF399011_-1_250074_250889	AF399011_1_250074_250889	0	250074	250889	-1	4085	0.035539216	816	29	PHIKZ036
AF399011_-1_249216_250037	AF399011_1_249216_250037	0	249216	250037	-1	4460	0.027980535	822	23	PHIKZ037
AF399011_-1_248456_248968	AF399011_1_248456_248968	0	248456	248968	-1	805	0.023391813	513	12	PHIKZ038
AF399011_-1_247422_248405	AF399011_1_247422_248405	0	247422	248405	-1	6323	0.030487805	984	30	PHIKZ039
AF399011_-1_246885_247367	AF399011_1_246885_247367	0	246885	247367	-1	5444	0.043478261	483	21	PHIKZ040
AF399011_-1_246372_246845	AF399011_1_246372_246845	0	246372	246845	-1	2061	0.029535865	474	14	PHIKZ041
AF399011_-1_246043_246360	AF399011_1_246043_246360	0	246043	246360	-1	3973	0.053459119	318	17	PHIKZ041.1
AF399011_-1_245777_246064	AF399011_1_245777_246064	0	245777	246064	-1	1037	0.027777778	288	8	PHIKZ041.2
AF399011_-1_245482_245709	AF399011_1_245482_245709	0	245482	245709	-1	8074	0.052631579	228	12	PHIKZ041.3
AF399011_1_244573_245373	AF399011_1_244573_245373	0	244573	245373	1	7	0.008739076	801	7	PHIKZ042
AF399011_-1_242921_243994	AF399011_1_242921_243994	0	242921	243994	-1	1115	0.009310987	1074	10	PHIKZ043
AF399011_-1_242482_242841	AF399011_1_242482_242841	0	242482	242841	-1	1847	0.027777778	360	10	PHIKZ044
AF399011_-1_242106_242372	AF399011_1_242106_242372	0	242106	242372	-1	11	0.02247191	267	6	PHIKZ044.1
AF399011_-1_241775_242233	AF399011_1_241775_242233	0	241775	242233	-1	4416	0.047930283	459	22	PHIKZ045
AF399011_-1_241399_241833	AF399011_1_241399_241833	0	241399	241833	-1	1552	0.043678161	435	19	PHIKZ046
AF399011_-1_240866_241402	AF399011_1_240866_241402	0	240866	241402	-1	22	0.005586592	537	3	PHIKZ047
AF399011_-1_240410_240793	AF399011_1_240410_240793	0	240410	240793	-1	3	0.0078125	384	3	PHIKZ048
AF399011_-1_239959_240375	AF399011_1_239959_240375	0	239959	240375	-1	34	0.007194245	417	3	PHIKZ049
AF399011_-1_237562_239757	AF399011_1_237562_239757	0	237562	239757	-1	25	0.010473588	2196	23	PHIKZ050
AF399011_-1_237287_237463	AF399011_1_237287_237463	0	237287	237463	-1	819	0.028248588	177	5	PHIKZ050.1
AF399011_-1_236581_237300	AF399011_1_236581_237300	0	236581	237300	-1	10150	0.047222222	720	34	PHIKZ051
AF399011_1_235491_236537	AF399011_1_235491_236537	0	235491	236537	1	32	0.016236867	1047	17	PHIKZ052
AF399011_-1_234999_235364	AF399011_1_234999_235364	0	234999	235364	-1	6079	0.046448087	366	17	PHIKZ053
AF399011_-1_232807_234687	AF399011_1_232807_234687	0	232807	234687	-1	13	0.006379585	1881	12	PHIKZ054
AF399011_-1_231150_232412	AF399011_1_231150_232412	0	231150	232412	-1	15	0.011876485	1263	15	PHIKZ055
AF399011_-1_230130_231134	AF399011_1_230130_231134	0	230130	231134	-1	360	0.020895522	1005	21	PHIKZ056
AF399011_-1_229574_229759	AF399011_1_229574_229759	0	229574	229759	-1	8	0.032258065	186	6	PHIKZ056.1
AF399011_-1_229142_229525	AF399011_1_229142_229525	0	229142	229525	-1	11302	0.052083333	384	20	PHIKZ057
AF399011_-1_228704_229129	AF399011_1_228704_229129	0	228704	229129	-1	9875	0.03286385	426	14	PHIKZ058
AF399011_-1_228399_228581	AF399011_1_228399_228581	0	228399	228581	-1	377	0.049180328	183	9	PHIKZ058.1
AF399011_-1_227718_228329	AF399011_1_227718_228329	0	227718	228329	-1	6	0.008169935	612	5	PHIKZ059
AF399011_-1_227331_227666	AF399011_1_227331_227666	0	227331	227666	-1	3196	0.053571429	336	18	PHIKZ060
AF399011_-1_226880_227344	AF399011_1_226880_227344	0	226880	227344	-1	1960	0.043010753	465	20	PHIKZ061
AF399011_-1_226376_226786	AF399011_1_226376_226786	0	226376	226786	-1	10	0.01703163	411	7	PHIKZ062
AF399011_-1_225818_226375	AF399011_1_225818_226375	0	225818	226375	-1	5	0.008960573	558	5	PHIKZ063
AF399011_-1_225235_225783	AF399011_1_225235_225783	0	225235	225783	-1	3	0.005464481	549	3	PHIKZ064
AF399011_-1_224106_225269	AF399011_1_224106_225269	0	224106	225269	-1	8	0.006872852	1164	8	PHIKZ065
AF399011_-1_223263_224093	AF399011_1_223263_224093	0	223263	224093	-1	2	0.002406739	831	2	PHIKZ066
AF399011_-1_222436_223176	AF399011_1_222436_223176	0	222436	223176	-1	10	0.010796221	741	8	PHIKZ067
AF399011_-1_220745_222310	AF399011_1_220745_222310	0	220745	222310	-1	431	0.012132822	1566	19	PHIKZ068
AF399011_-1_219055_220728	AF399011_1_219055_220728	0	219055	220728	-1	10	0.005376344	1674	9	PHIKZ069
AF399011_-1_217707_219008	AF399011_1_217707_219008	0	217707	219008	-1	8	0.003840246	1302	5	PHIKZ070
AF399011_1_217303_217665	AF399011_1_217303_217665	0	217303	217665	1	6	0.013774105	363	5	PHIKZ070.01
AF399011_-1_217064_217234	AF399011_1_217064_217234	0	217064	217234	-1	238	0.029239766	171	5	PHIKZ070.1
AF399011_-1_215876_217060	AF399011_1_215876_217060	0	215876	217060	-1	14	0.010970464	1185	13	PHIKZ071
AF399011_-1_214899_215849	AF399011_1_214899_215849	0	214899	215849	-1	14	0.014721346	951	14	PHIKZ072
AF399011_-1_214761_214871	AF399011_1_214761_214871	0	214761	214871	-1	0	0	111	0	PHIKZ072.1
AF399011_-1_213740_214627	AF399011_1_213740_214627	0	213740	214627	-1	6	0.006756757	888	6	PHIKZ073
AF399011_-1_211676_213709	AF399011_1_211676_213709	0	211676	213709	-1	17	0.006391347	2034	13	PHIKZ074
AF399011_-1_210079_211692	AF399011_1_210079_211692	0	210079	211692	-1	37	0.011771995	1614	19	PHIKZ075
AF399011_-1_209637_209894	AF399011_1_209637_209894	0	209637	209894	-1	1663	0.031007752	258	8	PHIKZ076
AF399011_-1_209433_209624	AF399011_1_209433_209624	0	209433	209624	-1	133	0.026041667	192	5	PHIKZ076.1
AF399011_-1_209183_209377	AF399011_1_209183_209377	0	209183	209377	-1	2146	0.051282051	195	10	PHIKZ076.2
AF399011_-1_208944_209087	AF399011_1_208944_209087	0	208944	209087	-1	6244	0.027777778	144	4	PHIKZ076.3
AF399011_1_208651_208893	AF399011_1_208651_208893	0	208651	208893	1	2	0.008230453	243	2	PHIKZ076.4
AF399011_1_206831_208432	AF399011_1_206831_208432	0	206831	208432	1	18	0.009987516	1602	16	PHIKZ077
AF399011_1_206325_206819	AF399011_1_206325_206819	0	206325	206819	1	68	0.038383838	495	19	PHIKZ078
AF399011_-1_205297_206154	AF399011_1_205297_206154	0	205297	206154	-1	7	0.008158508	858	7	PHIKZ079
AF399011_-1_203961_205310	AF399011_1_203961_205310	0	203961	205310	-1	12	0.006666667	1350	9	PHIKZ080
AF399011_-1_202477_203898	AF399011_1_202477_203898	0	202477	203898	-1	12	0.007735584	1422	11	PHIKZ081
AF399011_-1_200459_202375	AF399011_1_200459_202375	0	200459	202375	-1	11	0.004694836	1917	9	PHIKZ082
AF399011_-1_200091_200207	AF399011_1_200091_200207	0	200091	200207	-1	25	0.034188034	117	4	PHIKZ082.1
AF399011_1_198474_199988	AF399011_1_198474_199988	0	198474	199988	1	18	0.009240924	1515	14	PHIKZ083
AF399011_-1_197131_198372	AF399011_1_197131_198372	0	197131	198372	-1	10	0.007246377	1242	9	PHIKZ084
AF399011_-1_196670_197119	AF399011_1_196670_197119	0	196670	197119	-1	3	0.006666667	450	3	PHIKZ085
AF399011_-1_195391_196659	AF399011_1_195391_196659	0	195391	196659	-1	16	0.010244287	1269	13	PHIKZ086
AF399011_1_192434_195349	AF399011_1_192434_195349	0	192434	195349	1	27	0.008916324	2916	26	PHIKZ087
AF399011_1_191381_192430	AF399011_1_191381_192430	0	191381	192430	1	2	0.001904762	1050	2	PHIKZ088
AF399011_-1_190178_191341	AF399011_1_190178_191341	0	190178	191341	-1	7	0.006013746	1164	7	PHIKZ089
AF399011_-1_189238_190167	AF399011_1_189238_190167	0	189238	190167	-1	7	0.003225806	930	3	PHIKZ090
AF399011_-1_188693_189223	AF399011_1_188693_189223	0	188693	189223	-1	35	0.009416196	531	5	PHIKZ091
AF399011_-1_187361_188683	AF399011_1_187361_188683	0	187361	188683	-1	8558	0.025699169	1323	34	PHIKZ092
AF399011_-1_186048_187355	AF399011_1_186048_187355	0	186048	187355	-1	3762	0.028287462	1308	37	PHIKZ093
AF399011_-1_184461_185978	AF399011_1_184461_185978	0	184461	185978	-1	7928	0.032279315	1518	49	PHIKZ094
AF399011_-1_182730_184373	AF399011_1_182730_184373	0	182730	184373	-1	16	0.007907543	1644	13	PHIKZ095
AF399011_-1_181553_182668	AF399011_1_181553_182668	0	181553	182668	-1	11	0.008960573	1116	10	PHIKZ096
AF399011_-1_179003_181453	AF399011_1_179003_181453	0	179003	181453	-1	18	0.006527948	2451	16	PHIKZ097
AF399011_-1_177291_178919	AF399011_1_177291_178919	0	177291	178919	-1	8	0.004910988	1629	8	PHIKZ098
AF399011_-1_175882_177291	AF399011_1_175882_177291	0	175882	177291	-1	17	0.009219858	1410	13	PHIKZ099
AF399011_-1_175296_175877	AF399011_1_175296_175877	0	175296	175877	-1	4	0.005154639	582	3	PHIKZ100
AF399011_-1_173912_175294	AF399011_1_173912_175294	0	173912	175294	-1	19	0.007953724	1383	11	PHIKZ101
AF399011_-1_173465_173911	AF399011_1_173465_173911	0	173465	173911	-1	1735	0.024608501	447	11	PHIKZ102
AF399011_-1_173300_173425	AF399011_1_173300_173425	0	173300	173425	-1	1733	0.055555556	126	7	PHIKZ102.1
AF399011_-1_172899_173291	AF399011_1_172899_173291	0	172899	173291	-1	2605	0.043256997	393	17	PHIKZ103
AF399011_-1_172330_172818	AF399011_1_172330_172818	0	172330	172818	-1	2849	0.030674847	489	15	PHIKZ104
AF399011_-1_171760_172206	AF399011_1_171760_172206	0	171760	172206	-1	4078	0.033557047	447	15	PHIKZ105
AF399011_-1_171387_171725	AF399011_1_171387_171725	0	171387	171725	-1	5	0.008849558	339	3	PHIKZ106
AF399011_-1_171117_171278	AF399011_1_171117_171278	0	171117	171278	-1	1042	0.074074074	162	12	PHIKZ106.1
AF399011_-1_170754_171071	AF399011_1_170754_171071	0	170754	171071	-1	3465	0.044025157	318	14	PHIKZ107
AF399011_-1_170323_170622	AF399011_1_170323_170622	0	170323	170622	-1	411	0.013333333	300	4	PHIKZ107.1
AF399011_-1_169879_170235	AF399011_1_169879_170235	0	169879	170235	-1	12	0.011204482	357	4	PHIKZ108
AF399011_-1_169446_169868	AF399011_1_169446_169868	0	169446	169868	-1	10251	0.059101655	423	25	PHIKZ109
AF399011_-1_169123_169374	AF399011_1_169123_169374	0	169123	169374	-1	1680	0.047619048	252	12	PHIKZ109.1
AF399011_-1_168704_169087	AF399011_1_168704_169087	0	168704	169087	-1	1270	0.0234375	384	9	PHIKZ110
AF399011_-1_168171_168668	AF399011_1_168171_168668	0	168171	168668	-1	7739	0.030120482	498	15	PHIKZ111
AF399011_-1_167854_168129	AF399011_1_167854_168129	0	167854	168129	-1	1148	0.018115942	276	5	PHIKZ112
AF399011_-1_167545_167808	AF399011_1_167545_167808	0	167545	167808	-1	1278	0.053030303	264	14	PHIKZ113
AF399011_-1_167253_167537	AF399011_1_167253_167537	0	167253	167537	-1	90104	0.077192982	285	22	PHIKZ114
AF399011_-1_166962_167249	AF399011_1_166962_167249	0	166962	167249	-1	1763	0.034722222	288	10	PHIKZ115
AF399011_-1_166804_166959	AF399011_1_166804_166959	0	166804	166959	-1	588	0.025641026	156	4	PHIKZ115.1
AF399011_-1_166595_166807	AF399011_1_166595_166807	0	166595	166807	-1	6598	0.061032864	213	13	PHIKZ115.2
AF399011_-1_166412_166555	AF399011_1_166412_166555	0	166412	166555	-1	732	0.020833333	144	3	PHIKZ115.3
AF399011_-1_166135_166410	AF399011_1_166135_166410	0	166135	166410	-1	108	0.010869565	276	3	PHIKZ116
AF399011_1_165806_166015	AF399011_1_165806_166015	0	165806	166015	1	3205	0.052380952	210	11	PHIKZ117.1
AF399011_1_165707_165802	AF399011_1_165707_165802	0	165707	165802	1	11407	0.145833333	96	14	PHIKZ117.2
AF399011_1_164785_165021	AF399011_1_164785_165021	0	164785	165021	1	920	0.037974684	237	9	PHIKZ117.3
AF399011_1_164415_164783	AF399011_1_164415_164783	0	164415	164783	1	3543	0.067750678	369	25	PHIKZ117.4
AF399011_1_162885_164360	AF399011_1_162885_164360	0	162885	164360	1	12	0.008130081	1476	12	PHIKZ118
AF399011_-1_162140_162673	AF399011_1_162140_162673	0	162140	162673	-1	6	0.011235955	534	6	PHIKZ119
AF399011_-1_159824_162067	AF399011_1_159824_162067	0	159824	162067	-1	20	0.00802139	2244	18	PHIKZ120
AF399011_-1_159175_159627	AF399011_1_159175_159627	0	159175	159627	-1	4	0.008830022	453	4	PHIKZ121
AF399011_-1_158136_159218	AF399011_1_158136_159218	0	158136	159218	-1	10	0.007386888	1083	8	PHIKZ122
AF399011_-1_156495_158126	AF399011_1_156495_158126	0	156495	158126	-1	22	0.009191176	1632	15	PHIKZ123
AF399011_-1_154294_156459	AF399011_1_154294_156459	0	154294	156459	-1	340	0.007848569	2166	17	PHIKZ124
AF399011_-1_153581_154213	AF399011_1_153581_154213	0	153581	154213	-1	8628	0.04107425	633	26	PHIKZ125
AF399011_1_153073_153516	AF399011_1_153073_153516	0	153073	153516	1	3538	0.022522523	444	10	PHIKZ126
AF399011_1_152192_153064	AF399011_1_152192_153064	0	152192	153064	1	3201	0.042382589	873	37	PHIKZ127
AF399011_1_150007_152181	AF399011_1_150007_152181	0	150007	152181	1	21	0.008275862	2175	18	PHIKZ128
AF399011_-1_147281_149971	AF399011_1_147281_149971	0	147281	149971	-1	20	0.006688963	2691	18	PHIKZ129
AF399011_1_145951_147234	AF399011_1_145951_147234	0	145951	147234	1	17	0.010124611	1284	13	PHIKZ130
AF399011_-1_143538_145853	AF399011_1_143538_145853	0	143538	145853	-1	18	0.006908463	2316	16	PHIKZ131
AF399011_-1_143193_143525	AF399011_1_143193_143525	0	143193	143525	-1	0	0	333	0	PHIKZ132
AF399011_-1_141730_143118	AF399011_1_141730_143118	0	141730	143118	-1	12	0.007919366	1389	11	PHIKZ133
AF399011_-1_140345_141718	AF399011_1_140345_141718	0	140345	141718	-1	12	0.008733624	1374	12	PHIKZ134
AF399011_-1_138954_140345	AF399011_1_138954_140345	0	138954	140345	-1	16	0.010057471	1392	14	PHIKZ135
AF399011_-1_138352_138954	AF399011_1_138352_138954	0	138352	138954	-1	4	0.004975124	603	3	PHIKZ136
AF399011_-1_137919_138401	AF399011_1_137919_138401	0	137919	138401	-1	604	0.016563147	483	8	PHIKZ137
AF399011_-1_137422_137910	AF399011_1_137422_137910	0	137422	137910	-1	1	0.00204499	489	1	PHIKZ138
AF399011_-1_136430_137326	AF399011_1_136430_137326	0	136430	137326	-1	11	0.012263099	897	11	PHIKZ139
AF399011_-1_135864_136427	AF399011_1_135864_136427	0	135864	136427	-1	1	0.00177305	564	1	PHIKZ140
AF399011_-1_135342_135848	AF399011_1_135342_135848	0	135342	135848	-1	11	0.015779093	507	8	PHIKZ141
AF399011_-1_135095_135382	AF399011_1_135095_135382	0	135095	135382	-1	8	0.020833333	288	6	PHIKZ141.1
AF399011_-1_134725_135120	AF399011_1_134725_135120	0	134725	135120	-1	174	0.007575758	396	3	PHIKZ142
AF399011_-1_134109_134642	AF399011_1_134109_134642	0	134109	134642	-1	340	0.018726592	534	10	PHIKZ143
AF399011_-1_133265_134047	AF399011_1_133265_134047	0	133265	134047	-1	6	0.007662835	783	6	PHIKZ144
AF399011_-1_133188_133250	AF399011_1_133188_133250	0	133188	133250	-1	274	0.047619048	63	3	PHIKZ144.1
AF399011_-1_130690_133059	AF399011_1_130690_133059	0	130690	133059	-1	27	0.010126582	2370	24	PHIKZ145
AF399011_-1_127409_130690	AF399011_1_127409_130690	0	127409	130690	-1	21	0.005789153	3282	19	PHIKZ146
AF399011_1_126560_127276	AF399011_1_126560_127276	0	126560	127276	1	1	0.0013947	717	1	PHIKZ147
AF399011_1_126064_126570	AF399011_1_126064_126570	0	126064	126570	1	2	0.003944773	507	2	PHIKZ148
AF399011_1_125387_126061	AF399011_1_125387_126061	0	125387	126061	1	18	0.01037037	675	7	PHIKZ149
AF399011_1_125034_125354	AF399011_1_125034_125354	0	125034	125354	1	2991	0.021806854	321	7	PHIKZ150
AF399011_1_124660_125010	AF399011_1_124660_125010	0	124660	125010	1	1380	0.031339031	351	11	PHIKZ151
AF399011_1_123144_124583	AF399011_1_123144_124583	0	123144	124583	1	8	0.005555556	1440	8	PHIKZ152
AF399011_-1_122132_123046	AF399011_1_122132_123046	0	122132	123046	-1	9	0.009836066	915	9	PHIKZ153
AF399011_1_121666_122085	AF399011_1_121666_122085	0	121666	122085	1	5	0.011904762	420	5	PHIKZ154
AF399011_1_120207_121655	AF399011_1_120207_121655	0	120207	121655	1	15	0.008281573	1449	12	PHIKZ155
AF399011_1_119738_120151	AF399011_1_119738_120151	0	119738	120151	1	23	0.012077295	414	5	PHIKZ156
AF399011_1_119439_119729	AF399011_1_119439_119729	0	119439	119729	1	4631	0.020618557	291	6	PHIKZ156.1
AF399011_-1_117923_119260	AF399011_1_117923_119260	0	117923	119260	-1	15	0.011210762	1338	15	PHIKZ157
AF399011_-1_116917_117867	AF399011_1_116917_117867	0	116917	117867	-1	13125	0.045215563	951	43	PHIKZ158
AF399011_-1_116516_116920	AF399011_1_116516_116920	0	116516	116920	-1	3330	0.04691358	405	19	PHIKZ159
AF399011_-1_116039_116512	AF399011_1_116039_116512	0	116039	116512	-1	5706	0.050632911	474	24	PHIKZ160
AF399011_-1_115305_115916	AF399011_1_115305_115916	0	115305	115916	-1	34	0.009803922	612	6	PHIKZ161
AF399011_-1_113701_115269	AF399011_1_113701_115269	0	113701	115269	-1	7656	0.03250478	1569	51	PHIKZ162
AF399011_-1_112504_113691	AF399011_1_112504_113691	0	112504	113691	-1	15408	0.054713805	1188	65	PHIKZ163
AF399011_1_112198_112464	AF399011_1_112198_112464	0	112198	112464	1	2397	0.048689139	267	13	PHIKZ163.1
AF399011_1_111307_112188	AF399011_1_111307_112188	0	111307	112188	1	412	0.01814059	882	16	PHIKZ164
AF399011_-1_108750_111242	AF399011_1_108750_111242	0	108750	111242	-1	23	0.008824709	2493	22	PHIKZ165
AF399011_1_108531_108707	AF399011_1_108531_108707	0	108531	108707	1	1518	0.033898305	177	6	PHIKZ165.1
AF399011_-1_108044_108439	AF399011_1_108044_108439	0	108044	108439	-1	1595	0.055555556	396	22	PHIKZ166
AF399011_-1_107696_107902	AF399011_1_107696_107902	0	107696	107902	-1	453	0.014492754	207	3	PHIKZ166.1
AF399011_-1_107249_107677	AF399011_1_107249_107677	0	107249	107677	-1	527	0.037296037	429	16	PHIKZ167
AF399011_-1_106543_107199	AF399011_1_106543_107199	0	106543	107199	-1	19462	0.054794521	657	36	PHIKZ168
AF399011_1_105982_106497	AF399011_1_105982_106497	0	105982	106497	1	7	0.009689922	516	5	PHIKZ169
AF399011_-1_105378_105902	AF399011_1_105378_105902	0	105378	105902	-1	2	0.003809524	525	2	PHIKZ170
AF399011_-1_104546_105307	AF399011_1_104546_105307	0	104546	105307	-1	7	0.009186352	762	7	PHIKZ171
AF399011_-1_104113_104553	AF399011_1_104113_104553	0	104113	104553	-1	5017	0.036281179	441	16	PHIKZ172
AF399011_-1_103182_104141	AF399011_1_103182_104141	0	103182	104141	-1	26359	0.069791667	960	67	PHIKZ173
AF399011_-1_102035_103099	AF399011_1_102035_103099	0	102035	103099	-1	12	0.008450704	1065	9	PHIKZ174
AF399011_1_101173_101985	AF399011_1_101173_101985	0	101173	101985	1	3	0.003690037	813	3	PHIKZ175
AF399011_1_100433_101161	AF399011_1_100433_101161	0	100433	101161	1	8	0.010973937	729	8	PHIKZ176
AF399011_1_98726_100285	AF399011_1_98726_100285	0	98726	100285	1	123	0.006410256	1560	10	PHIKZ177
AF399011_1_98517_98714	AF399011_1_98517_98714	0	98517	98714	1	0	0	198	0	PHIKZ177.1
AF399011_1_94178_98533	AF399011_1_94178_98533	0	94178	98533	1	26	0.005509642	4356	24	PHIKZ178
AF399011_1_92602_93675	AF399011_1_92602_93675	0	92602	93675	1	8	0.00744879	1074	8	PHIKZ179
AF399011_1_91077_92549	AF399011_1_91077_92549	0	91077	92549	1	11	0.007467753	1473	11	PHIKZ180
AF399011_-1_84288_91001	AF399011_1_84288_91001	0	84288	91001	-1	46	0.006106643	6714	41	PHIKZ181
AF399011_-1_82238_84232	AF399011_1_82238_84232	0	82238	84232	-1	16	0.006015038	1995	12	PHIKZ182
AF399011_-1_81874_82179	AF399011_1_81874_82179	0	81874	82179	-1	4	0.013071895	306	4	PHIKZ183
AF399011_-1_81174_81866	AF399011_1_81174_81866	0	81174	81866	-1	765	0.025974026	693	18	PHIKZ184
AF399011_-1_80511_81065	AF399011_1_80511_81065	0	80511	81065	-1	8429	0.045045045	555	25	PHIKZ185
AF399011_-1_80267_80488	AF399011_1_80267_80488	0	80267	80488	-1	182	0.027027027	222	6	PHIKZ185.1
AF399011_-1_79832_80236	AF399011_1_79832_80236	0	79832	80236	-1	6	0.014814815	405	6	PHIKZ186
AF399011_-1_79382_79711	AF399011_1_79382_79711	0	79382	79711	-1	3859	0.045454545	330	15	PHIKZ187
AF399011_-1_78321_79379	AF399011_1_78321_79379	0	78321	79379	-1	11	0.008498584	1059	9	PHIKZ188
AF399011_-1_78032_78283	AF399011_1_78032_78283	0	78032	78283	-1	1906	0.043650794	252	11	PHIKZ189
AF399011_-1_77522_77962	AF399011_1_77522_77962	0	77522	77962	-1	6814	0.06122449	441	27	PHIKZ190
AF399011_-1_76703_77494	AF399011_1_76703_77494	0	76703	77494	-1	6429	0.060606061	792	48	PHIKZ191
AF399011_-1_75985_76722	AF399011_1_75985_76722	0	75985	76722	-1	5791	0.04200542	738	31	PHIKZ192
AF399011_-1_75623_75985	AF399011_1_75623_75985	0	75623	75985	-1	4226	0.038567493	363	14	PHIKZ193
AF399011_-1_75254_75610	AF399011_1_75254_75610	0	75254	75610	-1	1524	0.033613445	357	12	PHIKZ194
AF399011_-1_74730_75104	AF399011_1_74730_75104	0	74730	75104	-1	5774	0.050666667	375	19	PHIKZ195
AF399011_-1_74366_74728	AF399011_1_74366_74728	0	74366	74728	-1	5818	0.055096419	363	20	PHIKZ196
AF399011_-1_73992_74354	AF399011_1_73992_74354	0	73992	74354	-1	3479	0.041322314	363	15	PHIKZ197
AF399011_-1_73363_73851	AF399011_1_73363_73851	0	73363	73851	-1	4021	0.034764826	489	17	PHIKZ198
AF399011_-1_72841_73272	AF399011_1_72841_73272	0	72841	73272	-1	4726	0.050925926	432	22	PHIKZ199
AF399011_-1_72162_72821	AF399011_1_72162_72821	0	72162	72821	-1	12951	0.066666667	660	44	PHIKZ200
AF399011_1_70172_72121	AF399011_1_70172_72121	0	70172	72121	1	10914	0.046666667	1950	91	PHIKZ201
AF399011_1_69691_70161	AF399011_1_69691_70161	0	69691	70161	1	1	0.002123142	471	1	PHIKZ202
AF399011_1_67568_69679	AF399011_1_67568_69679	0	67568	69679	1	2582	0.035984848	2112	76	PHIKZ203
AF399011_-1_66822_67217	AF399011_1_66822_67217	0	66822	67217	-1	9735	0.088383838	396	35	PHIKZ204
AF399011_-1_66674_66850	AF399011_1_66674_66850	0	66674	66850	-1	5	0.016949153	177	3	PHIKZ204.1
AF399011_-1_66256_66657	AF399011_1_66256_66657	0	66256	66657	-1	6215	0.047263682	402	19	PHIKZ205
AF399011_-1_65303_66013	AF399011_1_65303_66013	0	65303	66013	-1	3902	0.025316456	711	18	PHIKZ206
AF399011_-1_64650_65303	AF399011_1_64650_65303	0	64650	65303	-1	13938	0.070336391	654	46	PHIKZ207
AF399011_-1_63446_64546	AF399011_1_63446_64546	0	63446	64546	-1	37980	0.060853769	1101	67	PHIKZ208
AF399011_-1_62736_63338	AF399011_1_62736_63338	0	62736	63338	-1	6646	0.048092869	603	29	PHIKZ209
AF399011_-1_62276_62608	AF399011_1_62276_62608	0	62276	62608	-1	169	0.018018018	333	6	PHIKZ210
AF399011_-1_62139_62264	AF399011_1_62139_62264	0	62139	62264	-1	1763	0.03968254	126	5	PHIKZ210.1
AF399011_-1_61756_62013	AF399011_1_61756_62013	0	61756	62013	-1	332	0.027131783	258	7	PHIKZ210.2
AF399011_-1_61324_61743	AF399011_1_61324_61743	0	61324	61743	-1	23129	0.102380952	420	43	PHIKZ211
AF399011_-1_60983_61327	AF399011_1_60983_61327	0	60983	61327	-1	1781	0.031884058	345	11	PHIKZ212
AF399011_-1_60430_60969	AF399011_1_60430_60969	0	60430	60969	-1	25021	0.055555556	540	30	PHIKZ213
AF399011_-1_59837_60406	AF399011_1_59837_60406	0	59837	60406	-1	7537	0.056140351	570	32	PHIKZ214
AF399011_-1_59598_59834	AF399011_1_59598_59834	0	59598	59834	-1	7846	0.067510549	237	16	PHIKZ215
AF399011_-1_59031_59507	AF399011_1_59031_59507	0	59031	59507	-1	1994	0.016771488	477	8	PHIKZ216
AF399011_-1_58781_58942	AF399011_1_58781_58942	0	58781	58942	-1	9187	0.080246914	162	13	PHIKZ217
AF399011_-1_58546_58761	AF399011_1_58546_58761	0	58546	58761	-1	2726	0.064814815	216	14	PHIKZ218
AF399011_-1_58136_58435	AF399011_1_58136_58435	0	58136	58435	-1	434	0.023333333	300	7	PHIKZ218.1
AF399011_-1_56953_58086	AF399011_1_56953_58086	0	56953	58086	-1	7685	0.044973545	1134	51	PHIKZ219
AF399011_-1_56486_56956	AF399011_1_56486_56956	0	56486	56956	-1	9197	0.059447983	471	28	PHIKZ220
AF399011_-1_56036_56383	AF399011_1_56036_56383	0	56036	56383	-1	8591	0.057471264	348	20	PHIKZ221
AF399011_-1_55635_55967	AF399011_1_55635_55967	0	55635	55967	-1	4653	0.042042042	333	14	PHIKZ222
AF399011_-1_55048_55446	AF399011_1_55048_55446	0	55048	55446	-1	3154	0.035087719	399	14	PHIKZ223
AF399011_-1_54627_55061	AF399011_1_54627_55061	0	54627	55061	-1	15748	0.064367816	435	28	PHIKZ224
AF399011_-1_54328_54627	AF399011_1_54328_54627	0	54328	54627	-1	2414	0.043333333	300	13	PHIKZ225
AF399011_-1_53996_54325	AF399011_1_53996_54325	0	53996	54325	-1	3038	0.045454545	330	15	PHIKZ226
AF399011_-1_53471_53986	AF399011_1_53471_53986	0	53471	53986	-1	14107	0.060077519	516	31	PHIKZ227
AF399011_-1_52859_53458	AF399011_1_52859_53458	0	52859	53458	-1	13	0.008333333	600	5	PHIKZ228
AF399011_-1_52437_52802	AF399011_1_52437_52802	0	52437	52802	-1	2682	0.057377049	366	21	PHIKZ229
AF399011_-1_52084_52380	AF399011_1_52084_52380	0	52084	52380	-1	805	0.023569024	297	7	PHIKZ230
AF399011_-1_51801_52091	AF399011_1_51801_52091	0	51801	52091	-1	1879	0.048109966	291	14	PHIKZ230.1
AF399011_-1_51526_51699	AF399011_1_51526_51699	0	51526	51699	-1	5713	0.057471264	174	10	PHIKZ230.2
AF399011_-1_51059_51526	AF399011_1_51059_51526	0	51059	51526	-1	5355	0.042735043	468	20	PHIKZ231
AF399011_-1_50128_51036	AF399011_1_50128_51036	0	50128	51036	-1	10819	0.04730473	909	43	PHIKZ232
AF399011_-1_50060_50131	AF399011_1_50060_50131	0	50060	50131	-1	204	0.013888889	72	1	PHIKZ232.1
AF399011_-1_49874_50038	AF399011_1_49874_50038	0	49874	50038	-1	1247	0.03030303	165	5	PHIKZ232.2
AF399011_-1_49158_49865	AF399011_1_49158_49865	0	49158	49865	-1	11104	0.052259887	708	37	PHIKZ233
AF399011_-1_48759_49052	AF399011_1_48759_49052	0	48759	49052	-1	1043	0.027210884	294	8	PHIKZ234
AF399011_-1_48531_48731	AF399011_1_48531_48731	0	48531	48731	-1	4874	0.049751244	201	10	PHIKZ234.1
AF399011_-1_47065_48531	AF399011_1_47065_48531	0	47065	48531	-1	758	0.022494888	1467	33	PHIKZ235
AF399011_-1_46524_46931	AF399011_1_46524_46931	0	46524	46931	-1	999	0.022058824	408	9	PHIKZ236
AF399011_-1_45691_46524	AF399011_1_45691_46524	0	45691	46524	-1	7961	0.028776978	834	24	PHIKZ237
AF399011_-1_45141_45641	AF399011_1_45141_45641	0	45141	45641	-1	4336	0.02994012	501	15	PHIKZ238
AF399011_-1_44748_45116	AF399011_1_44748_45116	0	44748	45116	-1	4044	0.046070461	369	17	PHIKZ238.1
AF399011_-1_44554_44676	AF399011_1_44554_44676	0	44554	44676	-1	725	0.016260163	123	2	PHIKZ238.2
AF399011_-1_44050_44466	AF399011_1_44050_44466	0	44050	44466	-1	8821	0.052757794	417	22	PHIKZ239
AF399011_-1_43566_44048	AF399011_1_43566_44048	0	43566	44048	-1	3358	0.051759834	483	25	PHIKZ240
AF399011_-1_43107_43436	AF399011_1_43107_43436	0	43107	43436	-1	2237	0.051515152	330	17	PHIKZ241
AF399011_-1_42558_42995	AF399011_1_42558_42995	0	42558	42995	-1	12069	0.059360731	438	26	PHIKZ242
AF399011_-1_41641_42537	AF399011_1_41641_42537	0	41641	42537	-1	13401	0.054626533	897	49	PHIKZ243
AF399011_-1_41227_41583	AF399011_1_41227_41583	0	41227	41583	-1	7600	0.053221289	357	19	PHIKZ244
AF399011_-1_40742_41176	AF399011_1_40742_41176	0	40742	41176	-1	2418	0.045977011	435	20	PHIKZ245
AF399011_-1_40055_40711	AF399011_1_40055_40711	0	40055	40711	-1	17531	0.04261796	657	28	PHIKZ246
AF399011_-1_39673_39936	AF399011_1_39673_39936	0	39673	39936	-1	883	0.03030303	264	8	PHIKZ246.1
AF399011_-1_39239_39646	AF399011_1_39239_39646	0	39239	39646	-1	2672	0.029411765	408	12	PHIKZ247
AF399011_-1_38867_39226	AF399011_1_38867_39226	0	38867	39226	-1	2738	0.027777778	360	10	PHIKZ248
AF399011_-1_38069_38863	AF399011_1_38069_38863	0	38069	38863	-1	9540	0.041509434	795	33	PHIKZ249
AF399011_-1_37672_38055	AF399011_1_37672_38055	0	37672	38055	-1	3991	0.041666667	384	16	PHIKZ250
AF399011_-1_37199_37654	AF399011_1_37199_37654	0	37199	37654	-1	10893	0.032894737	456	15	PHIKZ251
AF399011_-1_36789_37166	AF399011_1_36789_37166	0	36789	37166	-1	10417	0.066137566	378	25	PHIKZ252
AF399011_-1_36560_36799	AF399011_1_36560_36799	0	36560	36799	-1	4023	0.05	240	12	PHIKZ253
AF399011_-1_36370_36477	AF399011_1_36370_36477	0	36370	36477	-1	3803	0.092592593	108	10	PHIKZ253.1
AF399011_-1_35892_36266	AF399011_1_35892_36266	0	35892	36266	-1	3413	0.056	375	21	PHIKZ254
AF399011_-1_35444_35905	AF399011_1_35444_35905	0	35444	35905	-1	2979	0.041125541	462	19	PHIKZ255
AF399011_-1_35241_35471	AF399011_1_35241_35471	0	35241	35471	-1	8112	0.095238095	231	22	PHIKZ256
AF399011_-1_34558_35244	AF399011_1_34558_35244	0	34558	35244	-1	42710	0.052401747	687	36	PHIKZ257
AF399011_-1_34139_34513	AF399011_1_34139_34513	0	34139	34513	-1	19369	0.074666667	375	28	PHIKZ258
AF399011_-1_33702_34136	AF399011_1_33702_34136	0	33702	34136	-1	7529	0.059770115	435	26	PHIKZ259
AF399011_-1_33218_33577	AF399011_1_33218_33577	0	33218	33577	-1	13	0.016666667	360	6	PHIKZ260
AF399011_-1_32820_33164	AF399011_1_32820_33164	0	32820	33164	-1	595	0.017391304	345	6	PHIKZ260.1
AF399011_-1_32401_32823	AF399011_1_32401_32823	0	32401	32823	-1	1614	0.033096927	423	14	PHIKZ261
AF399011_-1_32116_32349	AF399011_1_32116_32349	0	32116	32349	-1	36	0.021367521	234	5	PHIKZ262
AF399011_-1_31810_32088	AF399011_1_31810_32088	0	31810	32088	-1	2996	0.043010753	279	12	PHIKZ263
AF399011_-1_31364_31783	AF399011_1_31364_31783	0	31364	31783	-1	4169	0.030952381	420	13	PHIKZ264
AF399011_-1_30989_31285	AF399011_1_30989_31285	0	30989	31285	-1	1576	0.013468013	297	4	PHIKZ265
AF399011_-1_30091_30522	AF399011_1_30091_30522	0	30091	30522	-1	3334	0.055555556	432	24	PHIKZ266
AF399011_-1_29726_30028	AF399011_1_29726_30028	0	29726	30028	-1	4622	0.066006601	303	20	PHIKZ267
AF399011_-1_29490_29642	AF399011_1_29490_29642	0	29490	29642	-1	12	0.039215686	153	6	PHIKZ267.1
AF399011_-1_29131_29433	AF399011_1_29131_29433	0	29131	29433	-1	16	0.01980198	303	6	PHIKZ268
AF399011_-1_28910_29122	AF399011_1_28910_29122	0	28910	29122	-1	2392	0.051643192	213	11	PHIKZ269
AF399011_-1_28536_28913	AF399011_1_28536_28913	0	28536	28913	-1	6894	0.060846561	378	23	PHIKZ270
AF399011_-1_28169_28534	AF399011_1_28169_28534	0	28169	28534	-1	2984	0.035519126	366	13	PHIKZ271
AF399011_-1_27790_28125	AF399011_1_27790_28125	0	27790	28125	-1	1765	0.056547619	336	19	PHIKZ272
AF399011_-1_27057_27743	AF399011_1_27057_27743	0	27057	27743	-1	8420	0.040756914	687	28	PHIKZ273
AF399011_-1_26805_27044	AF399011_1_26805_27044	0	26805	27044	-1	408	0.020833333	240	5	PHIKZ274
AF399011_-1_26449_26808	AF399011_1_26449_26808	0	26449	26808	-1	2120	0.047222222	360	17	PHIKZ275
AF399011_-1_25913_26434	AF399011_1_25913_26434	0	25913	26434	-1	338	0.028735632	522	15	PHIKZ276
AF399011_-1_25602_25901	AF399011_1_25602_25901	0	25602	25901	-1	8708	0.056666667	300	17	PHIKZ277
AF399011_-1_25103_25543	AF399011_1_25103_25543	0	25103	25543	-1	3486	0.022675737	441	10	PHIKZ278
AF399011_-1_24598_25110	AF399011_1_24598_25110	0	24598	25110	-1	5409	0.037037037	513	19	PHIKZ279
AF399011_-1_24225_24590	AF399011_1_24225_24590	0	24225	24590	-1	11026	0.049180328	366	18	PHIKZ280
AF399011_-1_23828_24184	AF399011_1_23828_24184	0	23828	24184	-1	6054	0.042016807	357	15	PHIKZ281
AF399011_-1_23266_23727	AF399011_1_23266_23727	0	23266	23727	-1	2886	0.034632035	462	16	PHIKZ282
AF399011_-1_22786_23250	AF399011_1_22786_23250	0	22786	23250	-1	2036	0.040860215	465	19	PHIKZ283
AF399011_-1_22368_22721	AF399011_1_22368_22721	0	22368	22721	-1	3308	0.042372881	354	15	PHIKZ283.1
AF399011_-1_21490_22326	AF399011_1_21490_22326	0	21490	22326	-1	2639	0.033452808	837	28	PHIKZ284
AF399011_-1_20647_21432	AF399011_1_20647_21432	0	20647	21432	-1	26130	0.040712468	786	32	PHIKZ285
AF399011_-1_19124_20650	AF399011_1_19124_20650	0	19124	20650	-1	26387	0.036018337	1527	55	PHIKZ286
AF399011_-1_18912_19100	AF399011_1_18912_19100	0	18912	19100	-1	790	0.037037037	189	7	PHIKZ286.1
AF399011_-1_18110_18763	AF399011_1_18110_18763	0	18110	18763	-1	2832	0.035168196	654	23	PHIKZ287
AF399011_-1_17695_17853	AF399011_1_17695_17853	0	17695	17853	-1	393	0.037735849	159	6	PHIKZ287.1
AF399011_-1_17173_17553	AF399011_1_17173_17553	0	17173	17553	-1	1450	0.034120735	381	13	PHIKZ288
AF399011_-1_16275_17006	AF399011_1_16275_17006	0	16275	17006	-1	7647	0.038251366	732	28	PHIKZ289
AF399011_-1_15754_16269	AF399011_1_15754_16269	0	15754	16269	-1	50564	0.050387597	516	26	PHIKZ290
AF399011_-1_15586_15735	AF399011_1_15586_15735	0	15586	15735	-1	1477	0.033333333	150	5	PHIKZ290.1
AF399011_-1_14905_15585	AF399011_1_14905_15585	0	14905	15585	-1	1561	0.024963289	681	17	PHIKZ291
AF399011_1_14454_14843	AF399011_1_14454_14843	0	14454	14843	1	7433	0.043589744	390	17	PHIKZ292
AF399011_1_13963_14373	AF399011_1_13963_14373	0	13963	14373	1	5163	0.04622871	411	19	PHIKZ293
AF399011_1_13744_13920	AF399011_1_13744_13920	0	13744	13920	1	935	0.04519774	177	8	PHIKZ293.1
AF399011_-1_13252_13389	AF399011_1_13252_13389	0	13252	13389	-1	2	0.014492754	138	2	PHIKZ293.2
AF399011_1_12566_13195	AF399011_1_12566_13195	0	12566	13195	1	3432	0.036507937	630	23	PHIKZ294
AF399011_1_12311_12406	AF399011_1_12311_12406	0	12311	12406	1	273	0.072916667	96	7	PHIKZ294.1
AF399011_1_12186_12308	AF399011_1_12186_12308	0	12186	12308	1	835	0.056910569	123	7	PHIKZ294.2
AF399011_1_11804_12094	AF399011_1_11804_12094	0	11804	12094	1	10937	0.048109966	291	14	PHIKZ295
AF399011_1_11626_11811	AF399011_1_11626_11811	0	11626	11811	1	3242	0.075268817	186	14	PHIKZ295.1
AF399011_1_10937_11419	AF399011_1_10937_11419	0	10937	11419	1	1439	0.01863354	483	9	PHIKZ296
AF399011_1_9971_10483	AF399011_1_9971_10483	0	9971	10483	1	2301	0.031189084	513	16	PHIKZ297
AF399011_1_8679_9686	AF399011_1_8679_9686	0	8679	9686	1	13376	0.045634921	1008	46	PHIKZ298
AF399011_1_8036_8383	AF399011_1_8036_8383	0	8036	8383	1	2399	0.025862069	348	9	PHIKZ299
AF399011_1_7746_8033	AF399011_1_7746_8033	0	7746	8033	1	2178	0.059027778	288	17	PHIKZ299.1
AF399011_1_7516_7737	AF399011_1_7516_7737	0	7516	7737	1	910	0.045045045	222	10	PHIKZ300
AF399011_1_7086_7379	AF399011_1_7086_7379	0	7086	7379	1	3004	0.047619048	294	14	PHIKZ301
AF399011_1_6384_6836	AF399011_1_6384_6836	0	6384	6836	1	6170	0.048565121	453	22	PHIKZ302
AF399011_1_4230_6170	AF399011_1_4230_6170	0	4230	6170	1	22917	0.054095827	1941	105	PHIKZ303
AF399011_1_3731_4144	AF399011_1_3731_4144	0	3731	4144	1	24198	0.077294686	414	32	PHIKZ304
AF399011_1_2571_3734	AF399011_1_2571_3734	0	2571	3734	1	13	0.007731959	1164	9	PHIKZ305
AF399011_1_182_2470	AF399011_1_182_2470	0	182	2470	1	29	0.011795544	2289	27	PHIKZ306
